# Non-target impacts of fungicide disturbance on phyllosphere yeasts in different crop species and management systems

**DOI:** 10.1101/2021.09.20.461135

**Authors:** Zachary A. Noel, Reid Longley, Gian Maria Niccolò Benucci, Frances Trail, Martin I. Chilvers, Gregory Bonito

## Abstract

- Fungicides reduce fungal pathogen populations and are essential to food security. Fungicide disturbance of plant microbiomes has received limited attention. Understanding the impacts of fungicides on crop microbiomes in different cropping systems is vital to minimizing unintended consequences while maintaining their use for plant protection.
- We used amplicon sequencing of fungi and prokaryotes in maize and soybean microbiomes before and after foliar fungicide application in leaves and roots from plots under long-term no-till and conventional tillage managements. We examine fungicide disturbance and microbiome resilience across these treatments.
- Foliar fungicides directly affected phyllosphere fungal communities, but not root fungal communities or prokaryote communities. Impacts on fungal phyllosphere composition and resiliency were management-dependent and lasted more than thirty days. Fungicides lowered pathogen abundance in maize and soybean and decreased the abundance of Tremellomycetes yeasts, especially the Bulleribacidiaceae, including core microbiome members.
- Fungicide application reduced network complexity in the soybean phyllosphere. Bulleribacidiaceae often co-occurred with *Sphingomonas* and *Hymenobacter* in control plots, but co-occurrences were altered in fungicide plots. Results indicate that foliar fungicides lower pathogen and non-target fungal abundance and may impact prokaryotes indirectly. No-till management was more resilient following fungicide disturbance and recovery.
