## Supplementary material for "Non-target impacts of fungicide disturbance on phyllosphere yeasts in different crop species and management systems": Table S1

### Sheet: Sheet1
Table S1. Three step amplicon library preparation reagents and PCR master mixes.
Plant Associated Prokaryotes			Fungi
Reagent	Volume per reaction (uL)		Reagent	Volume per reaction (uL)
Step 1			Step 1
2X Platinum Green Taq Master Mix(Thermo Fisher,USA)	6.25		2X Dream Taq Green PCR Master Mix (Thermo Fisher)	6.25
10 uM 515F Primer (IDT, USA)	0.375		10 uM ITS 1F Primer (IDT,USA)	0.375
10 uM 806R Primer (IDT, USA)	0.375		10 uM ITS 4 Primer (IDT,USA)	0.375
Bovine Serum Albumin (BSA, 3%)	1		Bovine Serum Albumin (BSA, 3%)	1
50 uM Mitochondrial PNA clamp (PNA Bio, USA)	0.18		H2O	3
50 uM Plastid PNA clamp (PNA Bio, USA)	0.18		Extracted DNA	1
GC Enhancer (Thermo Fisher,USA)	2
H2O	0.64
Extracted DNA	1
Step 2			Step 2
2X Platinum Green Taq Master Mix(Thermo Fisher,USA)	6.25		2X Dream Taq Green PCR Master Mix (Thermo Fisher)	6.25
10 uM 515F Primer Frameshift (IDT, USA)	0.375		10 uM ITS 1F Primer Frameshift (IDT,USA)	0.375
10 uM 806R Primer Frameshift (IDT, USA)	0.375		10 uM ITS 4 Primer Frameshift (IDT,USA)	0.375
Bovine Serum Albumin (BSA, 3%)	0.64		Bovine Serum Albumin (BSA, 3%)	1
50 uM Mitochondrial PNA clamp (PNA Bio, USA)	0.18		H2O	2
50 uM Plastid PNA clamp (PNA Bio, USA)	0.18		Step 1 Product	2
GC Enhancer (Thermo Fisher,USA)	2
Step 1 Product	2
Step 3			Step 3
2X Platinum Green Taq Master Mix (Thermo Fisher,USA)	8		2X Dream Taq Green PCR Master Mix (Thermo Fisher)	8
Barcode Forward Primer	0.5		Barcode Forward Primer	0.5
Bovine Serum Albumin (BSA, 3%)	1		Bovine Serum Albumin (BSA, 3%)	1
GC Enhancer (Thermo Fisher,USA)	0.5		H2O	0.5
Unique 10 Nucleotide Barcode	1		Unique 10 Nucleotide Barcode	1
Step 2 Product	4		Step 2 Product	4
