## Supplementary material for "Non-target impacts of fungicide disturbance on phyllosphere yeasts in different crop species and management systems": Table S2

### Sheet: Sheet1
Table S2. Primers used for amplicon library preparation.
	Prokaryote Primer Sequences			Fungal Primer Sequences
Step 1	Sequence	Primer name		Sequence	Primer name
	GTGCCAGCMGCCGCGGTAA	515F		CTTGGTCATTTAGAGGAAGTAA	ITS 1F
	GGACTACHVGGGTWTCTAAT	806R		AGCCTCCGCTTATTGATATGCTTAART	ITS 4
		Frameshifts (combination of 6)			Frameshifts (combination of 6)
Step 2a
	NNNNNNNN GA GTGCCAGCMGCCGCGGTAA	515F F1		NNNNNNNN TT CTTGGTCATTTAGAGGAAGTAA	ITS 1F F1
	NNNNTNNNN GA GTGCCAGCMGCCGCGGTAA	515F F2		NNNNTNNNN TT CTTGGTCATTTAGAGGAAGTAA	ITS 1F F2
	NNNNCTNNNN GA GTGCCAGCMGCCGCGGTAA	515F F3		NNNNCTNNNN TT CTTGGTCATTTAGAGGAAGTAA	ITS 1F F3
	NNNNACTNNNN GA GTGCCAGCMGCCGCGGTAA	515F F4		NNNNACTNNNN TT CTTGGTCATTTAGAGGAAGTAA	ITS 1F F4
	NNNNGACTNNNN GA GTGCCAGCMGCCGCGGTAA	515F F5		NNNNGACTNNNN TT CTTGGTCATTTAGAGGAAGTAA	ITS 1F F5
	NNNNTGACTNNNN GA GTGCCAGCMGCCGCGGTAA	515F F6		NNNNTGACTNNNN TT CTTGGTCATTTAGAGGAAGTAA	ITS 1F F6
	NNNNN AC GGACTACHVGGGTWTCTAAT	806R F1		NNNNN AG AGCCTCCGCTTATTGATATGCTTAART	ITS4 F1
	NNTNNN AC GGACTACHVGGGTWTCTAAT	806R F2		NNTNNN AG AGCCTCCGCTTATTGATATGCTTAART	IT4 F2
	NNCTNNN AC GGACTACHVGGGTWTCTAAT	806R F3		NNCTNNN AG AGCCTCCGCTTATTGATATGCTTAART	ITS4 F3
	NNACTNNN AC GGACTACHVGGGTWTCTAAT	806R F4		NNACTNNN AG AGCCTCCGCTTATTGATATGCTTAART	ITS4 F4
	NNGACTNNN AC GGACTACHVGGGTWTCTAAT	806R F5		NNGACTNNN AG AGCCTCCGCTTATTGATATGCTTAART	ITS4 F5
	NNTGACTNNN AC GGACTACHVGGGTWTCTAAT	806R F6		NNTGACTNNN AG AGCCTCCGCTTATTGATATGCTTAART	ITS4 F6
Step 3
	AATGATACGGCGACCACCGAGATCTACACGCCTCCCTCGCGCCATCAGAGATGTG	PCR F		AATGATACGGCGACCACCGAGATCTACACGCCTCCCTCGCGCCATCAGAGATGTG	PCR F
	Other oligos
	GGCAAGTGTTCTTCGGA	"mPNA" Mitochondrial Blocker
	GGCTCAACCCTGGACAG	"pPNA" Plastid Blocker
aFramshift primers are used in PCR reactions at an equal molar ratio of forward and reverse primers
