## Supplementary material for "Non-target impacts of fungicide disturbance on phyllosphere yeasts in different crop species and management systems": Table S3

### Sheet: Sheet1
Table S3. Cycling conditions for PCR in library preparation for fungi and prokaryotes
Prokaryote
Step 1				Step 2				Step 3
Time	Temperature (c)	Cycles		Time	Temperature (c)	Cycles		Time	Temperature (c)	Cycles
05:00:00	95			05:00:00	95			05:00:00	95
00:30:00	95	10X		00:30:00	95	10X		00:30:00	95	15X
00:15:00	75			00:15:00	75			00:35:00	63
00:30:00	50			00:35:00	50			00:55:00	72
00:45:00	72			00:50:00	72			07:00:00	72
07:00:00	72			07:00:00	72			Infinite	10
Infinite	10			Infinite	10
Fungi
Step 1				Step 2				Step 3
Time	Temperature (c)	Cycles		Time	Temperature (c)	Cycles		Time	Temperature (c)	Cycles
05:00:00	95			05:00:00	95			05:00:00	95
00:30:00	95	10X		00:30:00	95	10X		00:30:00	95	15X
00:30:00	50			00:35:00	50			00:35:00	63
01:00:00	72			01:05:00	72			01:10:00	72
07:00:00	72			07:00:00	72			07:00:00	72
Infinite	10			Infinite	10			Infinite	10
