## Supplementary material for "Non-target impacts of fungicide disturbance on phyllosphere yeasts in different crop species and management systems": Table S4

### Sheet: Sheet1
	Table S4. Permutational multivariate analysis of variance for fungi in maize or soybean in roots or leaves before and after fungicide application
	Crop	Year	Tissue	Days post fungicide (dpf)	Factor	Degrees Freedom	Sum of Squares	R2	Pseudo-F	P
	Maize	2017	Leaf	0-dpf	Fungicide	1	0.2718	0.03171	1.5627	0.0512
					Management	1	0.4277	0.04991	2.4594	0.0012
					Fungicide x Management	1	0.2192	0.02557	1.2603	0.173
					Residual	44	7.6521	0.89281	-	-
					Total	47	8.5707	1	-	-
				9-dpf	Fungicide	1	0.7116	0.07947	4.0164	<.001
					Management	1	0.3371	0.03765	1.9029	0.0219
					Fungicide x Management	1	0.1097	0.01225	0.6186	0.9156
					Residual	44	7.7955	0.87063	-	-
					Total	47	8.9539	1	-	-
				34-dpf	Fungicide	1	0.3403	0.03443	1.6962	0.0668
					Management	1	0.4065	0.04112	2.0261	0.0271
					Fungicide x Management	1	0.3108	0.03143	1.5488	0.1061
					Residual	44	8.8283	0.89302	-	-
					Total	47	9.8859	1	-	-
	Maize	2017	Root	0-dpf	Fungicide	1	0.3229	0.01673	0.798	0.7778
					Management	1	1.2092	0.06264	2.9888	<.001
					Fungicide x Management	1	0.3749	0.01942	0.9267	0.5641
					Residual	43	17.3975	0.90121	-	-
					Total	46	19.3045	1	-	-
				9-dpf	Fungicide	1	0.4296	0.02868	1.2267	0.2045
					Management	1	2.0058	0.13393	5.7275	<.001
					Fungicide x Management	1	0.2841	0.01897	0.8113	0.6214
					Residual	35	12.257	0.81842	-	-
					Total	38	14.9765	1	-	-
				34-dpf	Fungicide	1	0.1391	0.01347	0.684	0.8338
					Management	1	1.0177	0.09854	5.0033	<.001
					Fungicide x Management	1	0.4249	0.04114	2.0889	0.0177
					Residual	43	8.7465	0.84685	-	-
					Total	46	10.3282	1	-	-
	Soybean	2018	Leaf	0-dpf	Fungicide	1	0.1232	0.01759	0.8563	0.4826
					Management	1	0.4084	0.05827	2.8375	0.0197
					Fungicide x Management	1	0.1438	0.02052	0.9994	0.3614
					Residual	44	6.3328	0.90362	-	-
					Total	47	7.0082	1	-	-
				13-dpf	Fungicide	1	0.7532	0.12381	6.8009	< 0.001
					Management	1	0.2091	0.03437	1.8881	0.0416
					Fungicide x Management	1	0.2483	0.04082	2.2421	0.0166
					Residual	44	4.8729	0.801	-	-
					Total	47	6.0835	1	-	-
				24-dpf	Fungicide	1	0.6277	0.10608	5.689	<0.001
					Management	1	0.3159	0.05338	2.8629	<0.001
					Fungicide x Management	1	0.229	0.03871	2.0757	0.0153
					Residual	43	4.7447	0.80183	-	-
					Total	46	5.9174	1	-	-
	Soybean	2018	Root	0-dpf	Fungicide	1	0.2448	0.02067	0.9044	0.5092
					Management	1	0.449	0.03793	1.659	0.064
					Fungicide x Management	1	0.3198	0.02701	1.1815	0.2378
					Residual	40	10.8266	0.91439
					Total	43	11.8402	1
				13-dpf	Fungicide	1	0.3423	0.02743	1.1719	0.2446
					Management	1	0.4906	0.03931	1.6793	0.076
					Fungicide x Management	1	0.2549	0.02043	0.8727	0.5175
					Residual	39	11.3928	0.91284	-	-
					Total	42	12.4807	1	-	-
				24-dpf	Fungicide	1	0.2185	0.01557	0.7246	0.7778
					Management	1	0.5201	0.03705	1.7247	0.057
					Fungicide x Management	1	0.3309	0.02358	1.0974	0.2943
					Residual	43	12.9666	0.9238	-	-
					Total	46	14.0361	1	-	-
	aThe management factor refers to no-till or conventional management
