## Supplementary material for "Non-target impacts of fungicide disturbance on phyllosphere yeasts in different crop species and management systems": Table S5

### Sheet: Sheet1
	Table S5. Permutational multivariate analysis of variance for prokaryotes in maize or soybean in roots or leaves before and after fungicide application
	Crop	Year	Tissue	Days post fungicide (dpf)	Factora	Degrees Freedom	Sum of Squares	R2	Pseudo-F	P
	Maize	2017	Leaf	0-dpf	Fungicide	1	0.3042	0.02264	1.0117	0.4176
					Management	1	0.5163	0.03842	1.7169	0.0053
					Fungicide x Management	1	0.2899	0.02157	0.9639	0.5222
					Residual	41	12.3303	0.91738	-	-
					Total	44	13.4407	1	-	-
				9-dpf	Fungicide	1	0.3145	0.02176	1.0287	0.3881
					Management	1	0.6688	0.04628	2.1876	0.0115
					Fungicide x Management	1	0.3228	0.02234	1.0559	0.3649
					Residual	43	13.1465	0.90963	-	-
					Total	46	14.4527	1	-	-
				34-dpf	Fungicide	1	0.184	0.01622	0.781	0.5925
					Management	1	0.7223	0.06366	3.0655	0.0102
					Fungicide x Management	1	0.3088	0.02721	1.3106	0.2122
					Residual	43	10.1316	0.89291	-	-
					Total	46	11.3467	1	-	-
	Maize	2017	Root	0-dpf	Fungicide	1	0.0983	0.00885	0.4058	0.867
					Management	1	0.4363	0.03928	1.8007	0.1205
					Fungicide x Management	1	0.1553	0.01398	0.6409	0.625
					Residual	43	10.4196	0.93789	-	-
					Total	46	11.1096	1	-	-
				9-dpf	Fungicide	1	0.3236	0.02932	1.5389	0.1642
					Management	1	1.7865	0.16186	8.4956	< 0.001
					Fungicide x Management	1	0.0952	0.00862	0.4525	0.8309
					Residual	42	8.8319	0.8002	-	-
					Total	45	11.0371	1	-	-
				34-dpf	Fungicide	1	0.2108	0.03177	1.6207	0.0745
					Management	1	0.5603	0.08442	4.3065	< 0.001
					Fungicide x Management	1	0.1413	0.02129	1.086	0.3455
					Residual	44	5.7243	0.86252	-	-
					Total	47	6.6367	1	-	-
	Soybean	2018	Leaf	0-dpf	Fungicide	1	0.1864	0.03468	1.6664	0.1276
					Management	1	0.2453	0.04564	2.1935	0.0485
					Fungicide x Management	1	0.1339	0.02492	1.1974	0.3028
					Residual	43	4.8087	0.89476	-	-
					Total	46	5.3743	1	-	-
				13-dpf	Fungicide	1	0.0643	0.01111	0.5284	0.8549
					Management	1	0.1779	0.03072	1.4609	0.1667
					Fungicide x Management	1	0.1899	0.03279	1.5593	0.1349
					Residual	44	5.358	0.92537	-	-
					Total	47	5.7902	1	-	-
				33-dpf	Fungicide	1	0.1191	0.02188	1.0446	0.3894
					Management	1	0.2102	0.0386	1.8433	0.0265
					Fungicide x Management	1	0.0984	0.01808	0.8632	0.6009
					Residual	44	5.0179	0.92145	-	-
					Total	47	5.4457	1	-	-
	Soybean	2018	Root	0-dpf	Fungicide	1	0.1215	0.0226	1.0412	0.3968
					Management	1	0.0555	0.01033	0.476	0.8261
					Fungicide x Management	1	0.1807	0.03363	1.5491	0.1541
					Residual	43	5.0166	0.93344	-	-
					Total	46	5.3743	1	-	-
				13-dpf	Fungicide	1	0.1917	0.01952	0.9305	0.4214
					Management	1	0.517	0.05263	2.5096	0.0298
					Fungicide x Management	1	0.2554	0.026	1.2396	0.2536
					Residual	43	8.8584	0.90185	-	-
					Total	46	9.8225	1	-	-
				33-dpf	Fungicide	1	0.0904	0.0111	0.4342	0.9155
					Management	1	0.6414	0.07871	3.0797	0.0123
					Fungicide x Management	1	0.3364	0.04129	1.6155	0.1334
					Residual	34	7.0807	0.86891	-	-
					Total	37	8.149	1	-	-
	aThe management factor refers to no-till or conventional management
