## Supplementary material for "Non-target impacts of fungicide disturbance on phyllosphere yeasts in different crop species and management systems": Table S6

### Sheet: Sheet1
	Table S6. Effects of fungicide on maize and soybean leaf fungal composition
						PERMANOVA				Beta-dispersion
	Crop	Year	Management	Growth Stage	Days post fungicide application (dpf)	R2	Pseudo-F	P-value		F	P-value
	Maize	2017	Conventional	V6	0-dpf	0.03185	0.7238	0.8113		0.1623	0.679
				V8	9-dpf	0.08742	2.1075	0.0177		0.8548	0.369
				V15	34-dpf	0.02816	0.6375	0.8206		0.8621	0.364
			No-till	V6	0-dpf	0.08177	1.959	0.015		17.156	0.002
				V8	9-dpf	0.1036	2.5425	0.0029		0.2405	0.631
				V15	34-dpf	0.10921	2.6973	0.0063		0.213	0.662
	Soybean	2018	Conventional	R3	0-dpf	0.04529	1.0437	0.3571		0.1409	0.726
				R4	13-dpf	0.13954	3.5679	< 0.001		0.1005	0.742
				R6	33-dpf	0.18252	4.9121	< 0.001		0.9788	0.335
			No-till	R3	0-dpf	0.03574	0.8155	0.4937		1.0158	0.316
				R4	13-dpf	0.19911	5.4695	< 0.001		0.0417	0.866
				R6	33-dpf	0.12135	2.9002	0.0014		2.7814	0.123
