## Supplementary material for "Non-target impacts of fungicide disturbance on phyllosphere yeasts in different crop species and management systems": Table S8

### Sheet: prokaryote_core
Table S8. Core members of the soybean or maize phyllosphere in no-till and conventional management.
Taxonomy	Treatment	Crop	Kingdom	Phylum	Class	Order	Family	Genus	Species
BOTU_25-Allorhizobium-neorhizobium-pararhizobium-rhizobium sp.	Conventional	Maize	Bacteria	Proteobacteria	Alphaproteobacteria	Rhizobiales	Rhizobiaceae	Allorhizobium-neorhizobium-pararhizobium-rhizobium
BOTU_19-Aureimonas sp.	Conventional	Maize	Bacteria	Proteobacteria	Alphaproteobacteria	Rhizobiales	Rhizobiaceae	Aureimonas
BOTU_10796-Burkholderia-caballeronia-paraburkholderia sp.	Conventional	Maize	Bacteria	Proteobacteria	Gammaproteobacteria	Burkholderiales	Burkholderiaceae	Burkholderia-caballeronia-paraburkholderia
BOTU_89-Geobacillus sp.	Conventional	Maize	Bacteria	Firmicutes	Bacilli	Bacillales	Bacillaceae	Geobacillus
BOTU_21-Hymenobacter sp.	Conventional	Maize	Bacteria	Bacteroidota	Bacteroidia	Cytophagales	Hymenobacteraceae	Hymenobacter
BOTU_130-Leifsonia sp.	Conventional	Maize	Bacteria	Actinobacteriota	Actinobacteria	Micrococcales	Microbacteriaceae	Leifsonia
BOTU_16-Massilia sp.	Conventional	Maize	Bacteria	Proteobacteria	Gammaproteobacteria	Burkholderiales	Oxalobacteraceae	Massilia
BOTU_7-Methylobacterium-methylorubrum sp.	Conventional	Maize	Bacteria	Proteobacteria	Alphaproteobacteria	Rhizobiales	Beijerinckiaceae	Methylobacterium-methylorubrum
BOTU_17-Methylobacterium-methylorubrum sp.	Conventional	Maize	Bacteria	Proteobacteria	Alphaproteobacteria	Rhizobiales	Beijerinckiaceae	Methylobacterium-methylorubrum
BOTU_3113-Methylobacterium-methylorubrum sp.	Conventional	Maize	Bacteria	Proteobacteria	Alphaproteobacteria	Rhizobiales	Beijerinckiaceae	Methylobacterium-methylorubrum
BOTU_497-Methylobacterium-methylorubrum sp.	Conventional	Maize	Bacteria	Proteobacteria	Alphaproteobacteria	Rhizobiales	Beijerinckiaceae	Methylobacterium-methylorubrum
BOTU_3257-Methylobacterium-methylorubrum sp.	Conventional	Maize	Bacteria	Proteobacteria	Alphaproteobacteria	Rhizobiales	Beijerinckiaceae	Methylobacterium-methylorubrum
BOTU_24-Methylobacterium-methylorubrum sp.	Conventional	Maize	Bacteria	Proteobacteria	Alphaproteobacteria	Rhizobiales	Beijerinckiaceae	Methylobacterium-methylorubrum
BOTU_73-Microbacterium sp.	Conventional	Maize	Bacteria	Actinobacteriota	Actinobacteria	Micrococcales	Microbacteriaceae	Microbacterium
BOTU_296-Noviherbaspirillum sp.	Conventional	Maize	Bacteria	Proteobacteria	Gammaproteobacteria	Burkholderiales	Oxalobacteraceae	Noviherbaspirillum
BOTU_481-Pantoea sp.	Conventional	Maize	Bacteria	Proteobacteria	Gammaproteobacteria	Enterobacterales	Erwiniaceae	Pantoea
BOTU_37-Pseudarthrobacter sp.	Conventional	Maize	Bacteria	Actinobacteriota	Actinobacteria	Micrococcales	Micrococcaceae	Pseudarthrobacter
BOTU_10-Pseudomonas sp.	Conventional	Maize	Bacteria	Proteobacteria	Gammaproteobacteria	Pseudomonadales	Pseudomonadaceae	Pseudomonas
BOTU_38-Ralstonia sp.	Conventional	Maize	Bacteria	Proteobacteria	Gammaproteobacteria	Burkholderiales	Burkholderiaceae	Ralstonia
BOTU_5-Sphingomonas sp.	Conventional	Maize	Bacteria	Proteobacteria	Alphaproteobacteria	Sphingomonadales	Sphingomonadaceae	Sphingomonas
BOTU_1025-Sphingomonas sp.	Conventional	Maize	Bacteria	Proteobacteria	Alphaproteobacteria	Sphingomonadales	Sphingomonadaceae	Sphingomonas
BOTU_64-Sphingomonas sp.	Conventional	Maize	Bacteria	Proteobacteria	Alphaproteobacteria	Sphingomonadales	Sphingomonadaceae	Sphingomonas
BOTU_15-Sphingomonas sp.	Conventional	Maize	Bacteria	Proteobacteria	Alphaproteobacteria	Sphingomonadales	Sphingomonadaceae	Sphingomonas
BOTU_873-Sphingomonas sp.	Conventional	Maize	Bacteria	Proteobacteria	Alphaproteobacteria	Sphingomonadales	Sphingomonadaceae	Sphingomonas
BOTU_27-Staphylococcus sp.	Conventional	Maize	Bacteria	Firmicutes	Bacilli	Staphylococcales	Staphylococcaceae	Staphylococcus
BOTU_32-Streptococcus sp.	Conventional	Maize	Bacteria	Firmicutes	Bacilli	Lactobacillales	Streptococcaceae	Streptococcus
BOTU_13-Microbacteriaceae sp.	Conventional	Maize	Bacteria	Actinobacteriota	Actinobacteria	Micrococcales	Microbacteriaceae
BOTU_11044-Microbacteriaceae sp.	Conventional	Maize	Bacteria	Actinobacteriota	Actinobacteria	Micrococcales	Microbacteriaceae
BOTU_211-Sphingomonadaceae sp.	Conventional	Maize	Bacteria	Proteobacteria	Alphaproteobacteria	Sphingomonadales	Sphingomonadaceae
BOTU_14112-Bacteria sp.	Conventional	Maize	Bacteria
BOTU_10618-Bacteria sp.	Conventional	Maize	Bacteria
BOTU_126-Acinetobacter sp.	No-till	Maize	Bacteria	Proteobacteria	Gammaproteobacteria	Pseudomonadales	Moraxellaceae	Acinetobacter
BOTU_25-Allorhizobium-neorhizobium-pararhizobium-rhizobium sp.	No-till	Maize	Bacteria	Proteobacteria	Alphaproteobacteria	Rhizobiales	Rhizobiaceae	Allorhizobium-neorhizobium-pararhizobium-rhizobium
BOTU_11812-Allorhizobium-Neorhizobium-Pararhizobium-Rhizobium sp.	No-till	Maize	Bacteria	Proteobacteria	Alphaproteobacteria	Rhizobiales	Rhizobiaceae	Allorhizobium-Neorhizobium-Pararhizobium-Rhizobium
BOTU_91-Allorhizobium-neorhizobium-pararhizobium-rhizobium sp.	No-till	Maize	Bacteria	Proteobacteria	Alphaproteobacteria	Rhizobiales	Rhizobiaceae	Allorhizobium-neorhizobium-pararhizobium-rhizobium
BOTU_19-Aureimonas sp.	No-till	Maize	Bacteria	Proteobacteria	Alphaproteobacteria	Rhizobiales	Rhizobiaceae	Aureimonas
BOTU_2-Bacillus sp.	No-till	Maize	Bacteria	Firmicutes	Bacilli	Bacillales	Bacillaceae	Bacillus
BOTU_10796-Burkholderia-caballeronia-paraburkholderia sp.	No-till	Maize	Bacteria	Proteobacteria	Gammaproteobacteria	Burkholderiales	Burkholderiaceae	Burkholderia-caballeronia-paraburkholderia
BOTU_94-Corynebacterium sp.	No-till	Maize	Bacteria	Actinobacteriota	Actinobacteria	Corynebacteriales	Corynebacteriaceae	Corynebacterium
BOTU_82-Duganella sp.	No-till	Maize	Bacteria	Proteobacteria	Gammaproteobacteria	Burkholderiales	Oxalobacteraceae	Duganella
BOTU_11-Escherichia-shigella sp.	No-till	Maize	Bacteria	Proteobacteria	Gammaproteobacteria	Enterobacterales	Enterobacteriaceae	Escherichia-shigella
BOTU_89-Geobacillus sp.	No-till	Maize	Bacteria	Firmicutes	Bacilli	Bacillales	Bacillaceae	Geobacillus
BOTU_21-Hymenobacter sp.	No-till	Maize	Bacteria	Bacteroidota	Bacteroidia	Cytophagales	Hymenobacteraceae	Hymenobacter
BOTU_80-Hymenobacter sp.	No-till	Maize	Bacteria	Bacteroidota	Bacteroidia	Cytophagales	Hymenobacteraceae	Hymenobacter
BOTU_5403-Hymenobacter sp.	No-till	Maize	Bacteria	Bacteroidota	Bacteroidia	Cytophagales	Hymenobacteraceae	Hymenobacter
BOTU_300-Hymenobacter sp.	No-till	Maize	Bacteria	Bacteroidota	Bacteroidia	Cytophagales	Hymenobacteraceae	Hymenobacter
BOTU_314-Hymenobacter sp.	No-till	Maize	Bacteria	Bacteroidota	Bacteroidia	Cytophagales	Hymenobacteraceae	Hymenobacter
BOTU_303-Kineococcus sp.	No-till	Maize	Bacteria	Actinobacteriota	Actinobacteria	Kineosporiales	Kineosporiaceae	Kineococcus
BOTU_85-Klenkia sp.	No-till	Maize	Bacteria	Actinobacteriota	Actinobacteria	Frankiales	Geodermatophilaceae	Klenkia
BOTU_130-Leifsonia sp.	No-till	Maize	Bacteria	Actinobacteriota	Actinobacteria	Micrococcales	Microbacteriaceae	Leifsonia
BOTU_122-Marmoricola sp.	No-till	Maize	Bacteria	Actinobacteriota	Actinobacteria	Propionibacteriales	Nocardioidaceae	Marmoricola
BOTU_16-Massilia sp.	No-till	Maize	Bacteria	Proteobacteria	Gammaproteobacteria	Burkholderiales	Oxalobacteraceae	Massilia
BOTU_3370-Massilia sp.	No-till	Maize	Bacteria	Proteobacteria	Gammaproteobacteria	Burkholderiales	Oxalobacteraceae	Massilia
BOTU_17-Methylobacterium-methylorubrum sp.	No-till	Maize	Bacteria	Proteobacteria	Alphaproteobacteria	Rhizobiales	Beijerinckiaceae	Methylobacterium-methylorubrum
BOTU_7-Methylobacterium-methylorubrum sp.	No-till	Maize	Bacteria	Proteobacteria	Alphaproteobacteria	Rhizobiales	Beijerinckiaceae	Methylobacterium-methylorubrum
BOTU_3113-Methylobacterium-methylorubrum sp.	No-till	Maize	Bacteria	Proteobacteria	Alphaproteobacteria	Rhizobiales	Beijerinckiaceae	Methylobacterium-methylorubrum
BOTU_497-Methylobacterium-methylorubrum sp.	No-till	Maize	Bacteria	Proteobacteria	Alphaproteobacteria	Rhizobiales	Beijerinckiaceae	Methylobacterium-methylorubrum
BOTU_3257-Methylobacterium-methylorubrum sp.	No-till	Maize	Bacteria	Proteobacteria	Alphaproteobacteria	Rhizobiales	Beijerinckiaceae	Methylobacterium-methylorubrum
BOTU_24-Methylobacterium-methylorubrum sp.	No-till	Maize	Bacteria	Proteobacteria	Alphaproteobacteria	Rhizobiales	Beijerinckiaceae	Methylobacterium-methylorubrum
BOTU_53-Methylobacterium-methylorubrum sp.	No-till	Maize	Bacteria	Proteobacteria	Alphaproteobacteria	Rhizobiales	Beijerinckiaceae	Methylobacterium-methylorubrum
BOTU_73-Microbacterium sp.	No-till	Maize	Bacteria	Actinobacteriota	Actinobacteria	Micrococcales	Microbacteriaceae	Microbacterium
BOTU_192-Nocardioides sp.	No-till	Maize	Bacteria	Actinobacteriota	Actinobacteria	Propionibacteriales	Nocardioidaceae	Nocardioides
BOTU_47-Paenarthrobacter sp.	No-till	Maize	Bacteria	Actinobacteriota	Actinobacteria	Micrococcales	Micrococcaceae	Paenarthrobacter
BOTU_5427-Paenibacillus sp.	No-till	Maize	Bacteria	Firmicutes	Bacilli	Paenibacillales	Paenibacillaceae	Paenibacillus
BOTU_34-Paenibacillus sp.	No-till	Maize	Bacteria	Firmicutes	Bacilli	Paenibacillales	Paenibacillaceae	Paenibacillus
BOTU_3180-Paenibacillus sp.	No-till	Maize	Bacteria	Firmicutes	Bacilli	Paenibacillales	Paenibacillaceae	Paenibacillus
BOTU_481-Pantoea sp.	No-till	Maize	Bacteria	Proteobacteria	Gammaproteobacteria	Enterobacterales	Erwiniaceae	Pantoea
BOTU_70-Pedobacter sp.	No-till	Maize	Bacteria	Bacteroidota	Bacteroidia	Sphingobacteriales	Sphingobacteriaceae	Pedobacter
BOTU_347-Polaromonas sp.	No-till	Maize	Bacteria	Proteobacteria	Gammaproteobacteria	Burkholderiales	Comamonadaceae	Polaromonas
BOTU_37-Pseudarthrobacter sp.	No-till	Maize	Bacteria	Actinobacteriota	Actinobacteria	Micrococcales	Micrococcaceae	Pseudarthrobacter
BOTU_10-Pseudomonas sp.	No-till	Maize	Bacteria	Proteobacteria	Gammaproteobacteria	Pseudomonadales	Pseudomonadaceae	Pseudomonas
BOTU_1039-Pseudomonas sp.	No-till	Maize	Bacteria	Proteobacteria	Gammaproteobacteria	Pseudomonadales	Pseudomonadaceae	Pseudomonas
BOTU_158-Pseudonocardia sp.	No-till	Maize	Bacteria	Actinobacteriota	Actinobacteria	Pseudonocardiales	Pseudonocardiaceae	Pseudonocardia
BOTU_22-Quadrisphaera sp.	No-till	Maize	Bacteria	Actinobacteriota	Actinobacteria	Kineosporiales	Kineosporiaceae	Quadrisphaera
BOTU_38-Ralstonia sp.	No-till	Maize	Bacteria	Proteobacteria	Gammaproteobacteria	Burkholderiales	Burkholderiaceae	Ralstonia
BOTU_5-Sphingomonas sp.	No-till	Maize	Bacteria	Proteobacteria	Alphaproteobacteria	Sphingomonadales	Sphingomonadaceae	Sphingomonas
BOTU_1025-Sphingomonas sp.	No-till	Maize	Bacteria	Proteobacteria	Alphaproteobacteria	Sphingomonadales	Sphingomonadaceae	Sphingomonas
BOTU_64-Sphingomonas sp.	No-till	Maize	Bacteria	Proteobacteria	Alphaproteobacteria	Sphingomonadales	Sphingomonadaceae	Sphingomonas
BOTU_15-Sphingomonas sp.	No-till	Maize	Bacteria	Proteobacteria	Alphaproteobacteria	Sphingomonadales	Sphingomonadaceae	Sphingomonas
BOTU_873-Sphingomonas sp.	No-till	Maize	Bacteria	Proteobacteria	Alphaproteobacteria	Sphingomonadales	Sphingomonadaceae	Sphingomonas
BOTU_10215-Sphingomonas sp.	No-till	Maize	Bacteria	Proteobacteria	Alphaproteobacteria	Sphingomonadales	Sphingomonadaceae	Sphingomonas
BOTU_331-Sphingomonas sp.	No-till	Maize	Bacteria	Proteobacteria	Alphaproteobacteria	Sphingomonadales	Sphingomonadaceae	Sphingomonas
BOTU_167-Sphingomonas sp.	No-till	Maize	Bacteria	Proteobacteria	Alphaproteobacteria	Sphingomonadales	Sphingomonadaceae	Sphingomonas
BOTU_274-Sphingomonas sp.	No-till	Maize	Bacteria	Proteobacteria	Alphaproteobacteria	Sphingomonadales	Sphingomonadaceae	Sphingomonas
BOTU_115-Spirosoma sp.	No-till	Maize	Bacteria	Bacteroidota	Bacteroidia	Cytophagales	Spirosomaceae	Spirosoma
BOTU_141-Spirosoma sp.	No-till	Maize	Bacteria	Bacteroidota	Bacteroidia	Cytophagales	Spirosomaceae	Spirosoma
BOTU_27-Staphylococcus sp.	No-till	Maize	Bacteria	Firmicutes	Bacilli	Staphylococcales	Staphylococcaceae	Staphylococcus
BOTU_32-Streptococcus sp.	No-till	Maize	Bacteria	Firmicutes	Bacilli	Lactobacillales	Streptococcaceae	Streptococcus
BOTU_103-Terrabacter sp.	No-till	Maize	Bacteria	Actinobacteriota	Actinobacteria	Micrococcales	Intrasporangiaceae	Terrabacter
BOTU_78-Thermus sp.	No-till	Maize	Bacteria	Deinococcota	Deinococci	Thermales	Thermaceae	Thermus
BOTU_92-Tumebacillus sp.	No-till	Maize	Bacteria	Firmicutes	Bacilli	Alicyclobacillales	Alicyclobacillaceae	Tumebacillus
BOTU_847-uncultured 35 sp.	No-till	Maize	Bacteria	Proteobacteria	Alphaproteobacteria	Sphingomonadales	Sphingomonadaceae	uncultured_35
BOTU_5895-Variovorax sp.	No-till	Maize	Bacteria	Proteobacteria	Gammaproteobacteria	Burkholderiales	Comamonadaceae	Variovorax
BOTU_13-Microbacteriaceae sp.	No-till	Maize	Bacteria	Actinobacteriota	Actinobacteria	Micrococcales	Microbacteriaceae
BOTU_44-Comamonadaceae sp.	No-till	Maize	Bacteria	Proteobacteria	Gammaproteobacteria	Burkholderiales	Comamonadaceae
BOTU_11044-Microbacteriaceae sp.	No-till	Maize	Bacteria	Actinobacteriota	Actinobacteria	Micrococcales	Microbacteriaceae
BOTU_211-Sphingomonadaceae sp.	No-till	Maize	Bacteria	Proteobacteria	Alphaproteobacteria	Sphingomonadales	Sphingomonadaceae
BOTU_1692-Microbacteriaceae sp.	No-till	Maize	Bacteria	Actinobacteriota	Actinobacteria	Micrococcales	Microbacteriaceae
BOTU_10618-Bacteria sp.	No-till	Maize	Bacteria
BOTU_14112-Bacteria sp.	No-till	Maize	Bacteria
BOTU_8-Enterobacteriaceae sp.	No-till	Maize	Bacteria	Proteobacteria	Gammaproteobacteria	Enterobacterales	Enterobacteriaceae
BOTU_19-Aureimonas sp.	Conventional	Soy	Bacteria	Proteobacteria	Alphaproteobacteria	Rhizobiales	Rhizobiaceae	Aureimonas
BOTU_3-Bradyrhizobium sp.	Conventional	Soy	Bacteria	Proteobacteria	Alphaproteobacteria	Rhizobiales	Xanthobacteraceae	Bradyrhizobium
BOTU_21-Hymenobacter sp.	Conventional	Soy	Bacteria	Bacteroidota	Bacteroidia	Cytophagales	Hymenobacteraceae	Hymenobacter
BOTU_5403-Hymenobacter sp.	Conventional	Soy	Bacteria	Bacteroidota	Bacteroidia	Cytophagales	Hymenobacteraceae	Hymenobacter
BOTU_80-Hymenobacter sp.	Conventional	Soy	Bacteria	Bacteroidota	Bacteroidia	Cytophagales	Hymenobacteraceae	Hymenobacter
BOTU_2048-Hymenobacter sp.	Conventional	Soy	Bacteria	Bacteroidota	Bacteroidia	Cytophagales	Hymenobacteraceae	Hymenobacter
BOTU_4751-Hymenobacter sp.	Conventional	Soy	Bacteria	Bacteroidota	Bacteroidia	Cytophagales	Hymenobacteraceae	Hymenobacter
BOTU_85-Klenkia sp.	Conventional	Soy	Bacteria	Actinobacteriota	Actinobacteria	Frankiales	Geodermatophilaceae	Klenkia
BOTU_7-Methylobacterium-methylorubrum sp.	Conventional	Soy	Bacteria	Proteobacteria	Alphaproteobacteria	Rhizobiales	Beijerinckiaceae	Methylobacterium-methylorubrum
BOTU_24-Methylobacterium-methylorubrum sp.	Conventional	Soy	Bacteria	Proteobacteria	Alphaproteobacteria	Rhizobiales	Beijerinckiaceae	Methylobacterium-methylorubrum
BOTU_17-Methylobacterium-methylorubrum sp.	Conventional	Soy	Bacteria	Proteobacteria	Alphaproteobacteria	Rhizobiales	Beijerinckiaceae	Methylobacterium-methylorubrum
BOTU_3113-Methylobacterium-methylorubrum sp.	Conventional	Soy	Bacteria	Proteobacteria	Alphaproteobacteria	Rhizobiales	Beijerinckiaceae	Methylobacterium-methylorubrum
BOTU_497-Methylobacterium-methylorubrum sp.	Conventional	Soy	Bacteria	Proteobacteria	Alphaproteobacteria	Rhizobiales	Beijerinckiaceae	Methylobacterium-methylorubrum
BOTU_3257-Methylobacterium-methylorubrum sp.	Conventional	Soy	Bacteria	Proteobacteria	Alphaproteobacteria	Rhizobiales	Beijerinckiaceae	Methylobacterium-methylorubrum
BOTU_53-Methylobacterium-methylorubrum sp.	Conventional	Soy	Bacteria	Proteobacteria	Alphaproteobacteria	Rhizobiales	Beijerinckiaceae	Methylobacterium-methylorubrum
BOTU_41-Pseudokineococcus sp.	Conventional	Soy	Bacteria	Actinobacteriota	Actinobacteria	Kineosporiales	Kineosporiaceae	Pseudokineococcus
BOTU_22-Quadrisphaera sp.	Conventional	Soy	Bacteria	Actinobacteriota	Actinobacteria	Kineosporiales	Kineosporiaceae	Quadrisphaera
BOTU_109-Roseomonas sp.	Conventional	Soy	Bacteria	Proteobacteria	Alphaproteobacteria	Acetobacterales	Acetobacteraceae	Roseomonas
BOTU_15-Sphingomonas sp.	Conventional	Soy	Bacteria	Proteobacteria	Alphaproteobacteria	Sphingomonadales	Sphingomonadaceae	Sphingomonas
BOTU_5-Sphingomonas sp.	Conventional	Soy	Bacteria	Proteobacteria	Alphaproteobacteria	Sphingomonadales	Sphingomonadaceae	Sphingomonas
BOTU_1025-Sphingomonas sp.	Conventional	Soy	Bacteria	Proteobacteria	Alphaproteobacteria	Sphingomonadales	Sphingomonadaceae	Sphingomonas
BOTU_64-Sphingomonas sp.	Conventional	Soy	Bacteria	Proteobacteria	Alphaproteobacteria	Sphingomonadales	Sphingomonadaceae	Sphingomonas
BOTU_274-Sphingomonas sp.	Conventional	Soy	Bacteria	Proteobacteria	Alphaproteobacteria	Sphingomonadales	Sphingomonadaceae	Sphingomonas
BOTU_873-Sphingomonas sp.	Conventional	Soy	Bacteria	Proteobacteria	Alphaproteobacteria	Sphingomonadales	Sphingomonadaceae	Sphingomonas
BOTU_10215-Sphingomonas sp.	Conventional	Soy	Bacteria	Proteobacteria	Alphaproteobacteria	Sphingomonadales	Sphingomonadaceae	Sphingomonas
BOTU_1874-Sphingomonas sp.	Conventional	Soy	Bacteria	Proteobacteria	Alphaproteobacteria	Sphingomonadales	Sphingomonadaceae	Sphingomonas
BOTU_5895-Variovorax sp.	Conventional	Soy	Bacteria	Proteobacteria	Gammaproteobacteria	Burkholderiales	Comamonadaceae	Variovorax
BOTU_211-Sphingomonadaceae sp.	Conventional	Soy	Bacteria	Proteobacteria	Alphaproteobacteria	Sphingomonadales	Sphingomonadaceae
BOTU_25-Allorhizobium-neorhizobium-pararhizobium-rhizobium sp.	No-till	Soy	Bacteria	Proteobacteria	Alphaproteobacteria	Rhizobiales	Rhizobiaceae	Allorhizobium-neorhizobium-pararhizobium-rhizobium
BOTU_19-Aureimonas sp.	No-till	Soy	Bacteria	Proteobacteria	Alphaproteobacteria	Rhizobiales	Rhizobiaceae	Aureimonas
BOTU_154-Aureimonas sp.	No-till	Soy	Bacteria	Proteobacteria	Alphaproteobacteria	Rhizobiales	Rhizobiaceae	Aureimonas
BOTU_14916-Aureimonas sp.	No-till	Soy	Bacteria	Proteobacteria	Alphaproteobacteria	Rhizobiales	Rhizobiaceae	Aureimonas
BOTU_3-Bradyrhizobium sp.	No-till	Soy	Bacteria	Proteobacteria	Alphaproteobacteria	Rhizobiales	Xanthobacteraceae	Bradyrhizobium
BOTU_26-Buchnera sp.	No-till	Soy	Bacteria	Proteobacteria	Gammaproteobacteria	Enterobacterales	Morganellaceae	Buchnera
BOTU_108-Corynebacterium sp.	No-till	Soy	Bacteria	Actinobacteriota	Actinobacteria	Corynebacteriales	Corynebacteriaceae	Corynebacterium
BOTU_94-Corynebacterium sp.	No-till	Soy	Bacteria	Actinobacteriota	Actinobacteria	Corynebacteriales	Corynebacteriaceae	Corynebacterium
BOTU_21-Hymenobacter sp.	No-till	Soy	Bacteria	Bacteroidota	Bacteroidia	Cytophagales	Hymenobacteraceae	Hymenobacter
BOTU_5403-Hymenobacter sp.	No-till	Soy	Bacteria	Bacteroidota	Bacteroidia	Cytophagales	Hymenobacteraceae	Hymenobacter
BOTU_80-Hymenobacter sp.	No-till	Soy	Bacteria	Bacteroidota	Bacteroidia	Cytophagales	Hymenobacteraceae	Hymenobacter
BOTU_2048-Hymenobacter sp.	No-till	Soy	Bacteria	Bacteroidota	Bacteroidia	Cytophagales	Hymenobacteraceae	Hymenobacter
BOTU_11846-Hymenobacter sp.	No-till	Soy	Bacteria	Bacteroidota	Bacteroidia	Cytophagales	Hymenobacteraceae	Hymenobacter
BOTU_4751-Hymenobacter sp.	No-till	Soy	Bacteria	Bacteroidota	Bacteroidia	Cytophagales	Hymenobacteraceae	Hymenobacter
BOTU_163-Hymenobacter sp.	No-till	Soy	Bacteria	Bacteroidota	Bacteroidia	Cytophagales	Hymenobacteraceae	Hymenobacter
BOTU_322-Hymenobacter sp.	No-till	Soy	Bacteria	Bacteroidota	Bacteroidia	Cytophagales	Hymenobacteraceae	Hymenobacter
BOTU_1723-Hymenobacter sp.	No-till	Soy	Bacteria	Bacteroidota	Bacteroidia	Cytophagales	Hymenobacteraceae	Hymenobacter
BOTU_300-Hymenobacter sp.	No-till	Soy	Bacteria	Bacteroidota	Bacteroidia	Cytophagales	Hymenobacteraceae	Hymenobacter
BOTU_5733-Hymenobacter sp.	No-till	Soy	Bacteria	Bacteroidota	Bacteroidia	Cytophagales	Hymenobacteraceae	Hymenobacter
BOTU_8866-Hymenobacter sp.	No-till	Soy	Bacteria	Bacteroidota	Bacteroidia	Cytophagales	Hymenobacteraceae	Hymenobacter
BOTU_436-Hymenobacter sp.	No-till	Soy	Bacteria	Bacteroidota	Bacteroidia	Cytophagales	Hymenobacteraceae	Hymenobacter
BOTU_303-Kineococcus sp.	No-till	Soy	Bacteria	Actinobacteriota	Actinobacteria	Kineosporiales	Kineosporiaceae	Kineococcus
BOTU_85-Klenkia sp.	No-till	Soy	Bacteria	Actinobacteriota	Actinobacteria	Frankiales	Geodermatophilaceae	Klenkia
BOTU_122-Marmoricola sp.	No-till	Soy	Bacteria	Actinobacteriota	Actinobacteria	Propionibacteriales	Nocardioidaceae	Marmoricola
BOTU_16-Massilia sp.	No-till	Soy	Bacteria	Proteobacteria	Gammaproteobacteria	Burkholderiales	Oxalobacteraceae	Massilia
BOTU_7-Methylobacterium-methylorubrum sp.	No-till	Soy	Bacteria	Proteobacteria	Alphaproteobacteria	Rhizobiales	Beijerinckiaceae	Methylobacterium-methylorubrum
BOTU_24-Methylobacterium-methylorubrum sp.	No-till	Soy	Bacteria	Proteobacteria	Alphaproteobacteria	Rhizobiales	Beijerinckiaceae	Methylobacterium-methylorubrum
BOTU_17-Methylobacterium-methylorubrum sp.	No-till	Soy	Bacteria	Proteobacteria	Alphaproteobacteria	Rhizobiales	Beijerinckiaceae	Methylobacterium-methylorubrum
BOTU_3113-Methylobacterium-methylorubrum sp.	No-till	Soy	Bacteria	Proteobacteria	Alphaproteobacteria	Rhizobiales	Beijerinckiaceae	Methylobacterium-methylorubrum
BOTU_53-Methylobacterium-methylorubrum sp.	No-till	Soy	Bacteria	Proteobacteria	Alphaproteobacteria	Rhizobiales	Beijerinckiaceae	Methylobacterium-methylorubrum
BOTU_497-Methylobacterium-methylorubrum sp.	No-till	Soy	Bacteria	Proteobacteria	Alphaproteobacteria	Rhizobiales	Beijerinckiaceae	Methylobacterium-methylorubrum
BOTU_7894-Methylobacterium-methylorubrum sp.	No-till	Soy	Bacteria	Proteobacteria	Alphaproteobacteria	Rhizobiales	Beijerinckiaceae	Methylobacterium-methylorubrum
BOTU_3257-Methylobacterium-methylorubrum sp.	No-till	Soy	Bacteria	Proteobacteria	Alphaproteobacteria	Rhizobiales	Beijerinckiaceae	Methylobacterium-methylorubrum
BOTU_73-Microbacterium sp.	No-till	Soy	Bacteria	Actinobacteriota	Actinobacteria	Micrococcales	Microbacteriaceae	Microbacterium
BOTU_51-Niastella sp.	No-till	Soy	Bacteria	Bacteroidota	Bacteroidia	Chitinophagales	Chitinophagaceae	Niastella
BOTU_33-Novosphingobium sp.	No-till	Soy	Bacteria	Proteobacteria	Alphaproteobacteria	Sphingomonadales	Sphingomonadaceae	Novosphingobium
BOTU_695-P3ob-42 sp.	No-till	Soy	Bacteria	Myxococcota	Myxococcia	Myxococcales	Myxococcaceae	P3ob-42
BOTU_20-Phenylobacterium sp.	No-till	Soy	Bacteria	Proteobacteria	Alphaproteobacteria	Caulobacterales	Caulobacteraceae	Phenylobacterium
BOTU_347-Polaromonas sp.	No-till	Soy	Bacteria	Proteobacteria	Gammaproteobacteria	Burkholderiales	Comamonadaceae	Polaromonas
BOTU_41-Pseudokineococcus sp.	No-till	Soy	Bacteria	Actinobacteriota	Actinobacteria	Kineosporiales	Kineosporiaceae	Pseudokineococcus
BOTU_97-Pseudomonas sp.	No-till	Soy	Bacteria	Proteobacteria	Gammaproteobacteria	Pseudomonadales	Pseudomonadaceae	Pseudomonas
BOTU_10-Pseudomonas sp.	No-till	Soy	Bacteria	Proteobacteria	Gammaproteobacteria	Pseudomonadales	Pseudomonadaceae	Pseudomonas
BOTU_22-Quadrisphaera sp.	No-till	Soy	Bacteria	Actinobacteriota	Actinobacteria	Kineosporiales	Kineosporiaceae	Quadrisphaera
BOTU_109-Roseomonas sp.	No-till	Soy	Bacteria	Proteobacteria	Alphaproteobacteria	Acetobacterales	Acetobacteraceae	Roseomonas
BOTU_15-Sphingomonas sp.	No-till	Soy	Bacteria	Proteobacteria	Alphaproteobacteria	Sphingomonadales	Sphingomonadaceae	Sphingomonas
BOTU_5-Sphingomonas sp.	No-till	Soy	Bacteria	Proteobacteria	Alphaproteobacteria	Sphingomonadales	Sphingomonadaceae	Sphingomonas
BOTU_1025-Sphingomonas sp.	No-till	Soy	Bacteria	Proteobacteria	Alphaproteobacteria	Sphingomonadales	Sphingomonadaceae	Sphingomonas
BOTU_274-Sphingomonas sp.	No-till	Soy	Bacteria	Proteobacteria	Alphaproteobacteria	Sphingomonadales	Sphingomonadaceae	Sphingomonas
BOTU_10215-Sphingomonas sp.	No-till	Soy	Bacteria	Proteobacteria	Alphaproteobacteria	Sphingomonadales	Sphingomonadaceae	Sphingomonas
BOTU_64-Sphingomonas sp.	No-till	Soy	Bacteria	Proteobacteria	Alphaproteobacteria	Sphingomonadales	Sphingomonadaceae	Sphingomonas
BOTU_1874-Sphingomonas sp.	No-till	Soy	Bacteria	Proteobacteria	Alphaproteobacteria	Sphingomonadales	Sphingomonadaceae	Sphingomonas
BOTU_873-Sphingomonas sp.	No-till	Soy	Bacteria	Proteobacteria	Alphaproteobacteria	Sphingomonadales	Sphingomonadaceae	Sphingomonas
BOTU_2407-Sphingomonas sp.	No-till	Soy	Bacteria	Proteobacteria	Alphaproteobacteria	Sphingomonadales	Sphingomonadaceae	Sphingomonas
BOTU_40-Sphingomonas sp.	No-till	Soy	Bacteria	Proteobacteria	Alphaproteobacteria	Sphingomonadales	Sphingomonadaceae	Sphingomonas
BOTU_99-Spirosoma sp.	No-till	Soy	Bacteria	Bacteroidota	Bacteroidia	Cytophagales	Spirosomaceae	Spirosoma
BOTU_308-Spirosoma sp.	No-till	Soy	Bacteria	Bacteroidota	Bacteroidia	Cytophagales	Spirosomaceae	Spirosoma
BOTU_27-Staphylococcus sp.	No-till	Soy	Bacteria	Firmicutes	Bacilli	Staphylococcales	Staphylococcaceae	Staphylococcus
BOTU_9-Streptomyces sp.	No-till	Soy	Bacteria	Actinobacteriota	Actinobacteria	Streptomycetales	Streptomycetaceae	Streptomyces
BOTU_242-Streptomyces sp.	No-till	Soy	Bacteria	Actinobacteriota	Actinobacteria	Streptomycetales	Streptomycetaceae	Streptomyces
BOTU_10263-Streptomyces sp.	No-till	Soy	Bacteria	Actinobacteriota	Actinobacteria	Streptomycetales	Streptomycetaceae	Streptomyces
BOTU_50-Streptomyces sp.	No-till	Soy	Bacteria	Actinobacteriota	Actinobacteria	Streptomycetales	Streptomycetaceae	Streptomyces
BOTU_847-uncultured 35 sp.	No-till	Soy	Bacteria	Proteobacteria	Alphaproteobacteria	Sphingomonadales	Sphingomonadaceae	uncultured_35
BOTU_5895-Variovorax sp.	No-till	Soy	Bacteria	Proteobacteria	Gammaproteobacteria	Burkholderiales	Comamonadaceae	Variovorax
BOTU_110-Variovorax sp.	No-till	Soy	Bacteria	Proteobacteria	Gammaproteobacteria	Burkholderiales	Comamonadaceae	Variovorax
BOTU_211-Sphingomonadaceae sp.	No-till	Soy	Bacteria	Proteobacteria	Alphaproteobacteria	Sphingomonadales	Sphingomonadaceae
BOTU_443-Bacteria sp.	No-till	Soy	Bacteria
BOTU_44-Comamonadaceae sp.	No-till	Soy	Bacteria	Proteobacteria	Gammaproteobacteria	Burkholderiales	Comamonadaceae
BOTU_13-Microbacteriaceae sp.	No-till	Soy	Bacteria	Actinobacteriota	Actinobacteria	Micrococcales	Microbacteriaceae
BOTU_18-Oxalobacteraceae sp.	No-till	Soy	Bacteria	Proteobacteria	Gammaproteobacteria	Burkholderiales	Oxalobacteraceae
BOTU_806-Bacteria sp.	No-till	Soy	Bacteria
BOTU_579-Bacteria sp.	No-till	Soy	Bacteria
FOTU_2-Alternaria sp.	Conventional	Maize	Fungi	Ascomycota	Dothideomycetes	Pleosporales	Pleosporaceae	Alternaria
FOTU_38-Alternaria sp.	Conventional	Corn	Fungi	Ascomycota	Dothideomycetes	Pleosporales	Pleosporaceae	Alternaria
FOTU_136-Aureobasidium sp.	Conventional	Corn	Fungi	Ascomycota	Dothideomycetes	Dothideales	Aureobasidiaceae	Aureobasidium
FOTU_65-Bullera crocea	Conventional	Corn	Fungi	Basidiomycota	Tremellomycetes	Tremellales	Bulleraceae	Bullera	Bullera crocea
FOTU_10-Bulleromyces albus	Conventional	Corn	Fungi	Basidiomycota	Tremellomycetes	Tremellales	Tremellaceae	Bulleromyces	Bulleromyces albus
FOTU_28-Cryptococcus sp.	Conventional	Corn	Fungi	Basidiomycota	Tremellomycetes	Tremellales	Tremellaceae	Cryptococcus
FOTU_9-Didymella sp.	Conventional	Corn	Fungi	Ascomycota	Dothideomycetes	Pleosporales	Didymellaceae	Didymella
FOTU_21-Dioszegia hungarica	Conventional	Corn	Fungi	Basidiomycota	Tremellomycetes	Tremellales	Bulleribasidiaceae	Dioszegia	Dioszegia hungarica
FOTU_5526-Dioszegia hungarica	Conventional	Corn	Fungi	Basidiomycota	Tremellomycetes	Tremellales	Bulleribasidiaceae	Dioszegia	Dioszegia hungarica
FOTU_3-Epicoccum dendrobii	Conventional	Corn	Fungi	Ascomycota	Dothideomycetes	Pleosporales	Didymellaceae	Epicoccum	Epicoccum dendrobii
FOTU_1725-Epicoccum dendrobii	Conventional	Corn	Fungi	Ascomycota	Dothideomycetes	Pleosporales	Didymellaceae	Epicoccum	Epicoccum dendrobii
FOTU_1354-Epicoccum dendrobii	Conventional	Corn	Fungi	Ascomycota	Dothideomycetes	Pleosporales	Didymellaceae	Epicoccum	Epicoccum dendrobii
FOTU_97-Filobasidium sp.	Conventional	Corn	Fungi	Basidiomycota	Tremellomycetes	Filobasidiales	Filobasidiaceae	Filobasidium
FOTU_82-Filobasidium oeirense	Conventional	Corn	Fungi	Basidiomycota	Tremellomycetes	Filobasidiales	Filobasidiaceae	Filobasidium	Filobasidium oeirense
FOTU_91-Filobasidium floriforme	Conventional	Corn	Fungi	Basidiomycota	Tremellomycetes	Filobasidiales	Filobasidiaceae	Filobasidium	Filobasidium floriforme
FOTU_13-Hannaella coprosmae	Conventional	Corn	Fungi	Basidiomycota	Tremellomycetes	Tremellales	Bulleribasidiaceae	Hannaella	Hannaella coprosmae
FOTU_27-Hannaella zeae	Conventional	Corn	Fungi	Basidiomycota	Tremellomycetes	Tremellales	Bulleribasidiaceae	Hannaella	Hannaella zeae
FOTU_16-Hannaella oryzae	Conventional	Corn	Fungi	Basidiomycota	Tremellomycetes	Tremellales	Bulleribasidiaceae	Hannaella	Hannaella oryzae
FOTU_154-Leptospora sp	Conventional	Corn	Fungi	Ascomycota	Dothideomycetes	Pleosporales	Phaeosphaeriaceae	Leptospora	Leptospora sp
FOTU_116-Leptospora sp.	Conventional	Corn	Fungi	Ascomycota	Dothideomycetes	Pleosporales	Phaeosphaeriaceae	Leptospora
FOTU_6-Mycosphaerella tassiana	Conventional	Corn	Fungi	Ascomycota	Dothideomycetes	Capnodiales	Mycosphaerellaceae	Mycosphaerella	Mycosphaerella tassiana
FOTU_96-Neoascochyta sp.	Conventional	Corn	Fungi	Ascomycota	Dothideomycetes	Pleosporales	Didymellaceae	Neoascochyta
FOTU_4-Phoma sp.	Conventional	Corn	Fungi	Ascomycota	Dothideomycetes	Pleosporales	Didymellaceae	Phoma
FOTU_66-Sporobolomyces roseus	Conventional	Corn	Fungi	Basidiomycota	Microbotryomycetes	Sporidiobolales	Sporidiobolaceae	Sporobolomyces	Sporobolomyces roseus
FOTU_90-Sporobolomyces phaffii	Conventional	Corn	Fungi	Basidiomycota	Microbotryomycetes	Sporidiobolales	Sporidiobolaceae	Sporobolomyces	Sporobolomyces phaffii
FOTU_32-Symmetrospora coprosmae	Conventional	Corn	Fungi	Basidiomycota	Cystobasidiomycetes	Incertae_sedis	Symmetrosporaceae	Symmetrospora	Symmetrospora coprosmae
FOTU_119-Symmetrospora sp.	Conventional	Corn	Fungi	Basidiomycota	Cystobasidiomycetes	Incertae_sedis	Symmetrosporaceae	Symmetrospora
FOTU_48-Taphrina caerulescens	Conventional	Corn	Fungi	Ascomycota	Taphrinomycetes	Taphrinales	Taphrinaceae	Taphrina	Taphrina caerulescens
FOTU_87-Vishniacozyma carnescens	Conventional	Corn	Fungi	Basidiomycota	Tremellomycetes	Tremellales	Bulleribasidiaceae	Vishniacozyma	Vishniacozyma carnescens
FOTU_83-Vishniacozyma globispora	Conventional	Corn	Fungi	Basidiomycota	Tremellomycetes	Tremellales	Bulleribasidiaceae	Vishniacozyma	Vishniacozyma globispora
FOTU_6430-Dothioraceae sp.	Conventional	Corn	Fungi	Ascomycota	Dothideomycetes	Dothideales	Dothioraceae
FOTU_30-Pleosporales sp.	Conventional	Corn	Fungi	Ascomycota	Dothideomycetes	Pleosporales
FOTU_14-Pleosporales sp.	Conventional	Corn	Fungi	Ascomycota	Dothideomycetes	Pleosporales
FOTU_33-Phaeosphaeriaceae sp.	Conventional	Corn	Fungi	Ascomycota	Dothideomycetes	Pleosporales	Phaeosphaeriaceae
FOTU_23-Nectriaceae sp.	Conventional	Corn	Fungi	Ascomycota	Sordariomycetes	Hypocreales	Nectriaceae
FOTU_123-Phaeosphaeriaceae sp.	Conventional	Corn	Fungi	Ascomycota	Dothideomycetes	Pleosporales	Phaeosphaeriaceae
FOTU_2-Alternaria sp.	No-till	Corn	Fungi	Ascomycota	Dothideomycetes	Pleosporales	Pleosporaceae	Alternaria
FOTU_38-Alternaria sp.	No-till	Corn	Fungi	Ascomycota	Dothideomycetes	Pleosporales	Pleosporaceae	Alternaria
FOTU_65-Bullera crocea	No-till	Corn	Fungi	Basidiomycota	Tremellomycetes	Tremellales	Bulleraceae	Bullera	Bullera crocea
FOTU_10-Bulleromyces albus	No-till	Corn	Fungi	Basidiomycota	Tremellomycetes	Tremellales	Tremellaceae	Bulleromyces	Bulleromyces albus
FOTU_28-Cryptococcus sp.	No-till	Corn	Fungi	Basidiomycota	Tremellomycetes	Tremellales	Tremellaceae	Cryptococcus
FOTU_9-Didymella sp.	No-till	Corn	Fungi	Ascomycota	Dothideomycetes	Pleosporales	Didymellaceae	Didymella
FOTU_21-Dioszegia hungarica	No-till	Corn	Fungi	Basidiomycota	Tremellomycetes	Tremellales	Bulleribasidiaceae	Dioszegia	Dioszegia hungarica
FOTU_52-Dioszegia sp.	No-till	Corn	Fungi	Basidiomycota	Tremellomycetes	Tremellales	Bulleribasidiaceae	Dioszegia
FOTU_5526-Dioszegia hungarica	No-till	Corn	Fungi	Basidiomycota	Tremellomycetes	Tremellales	Bulleribasidiaceae	Dioszegia	Dioszegia hungarica
FOTU_3-Epicoccum dendrobii	No-till	Corn	Fungi	Ascomycota	Dothideomycetes	Pleosporales	Didymellaceae	Epicoccum	Epicoccum dendrobii
FOTU_1354-Epicoccum dendrobii	No-till	Corn	Fungi	Ascomycota	Dothideomycetes	Pleosporales	Didymellaceae	Epicoccum	Epicoccum dendrobii
FOTU_1725-Epicoccum dendrobii	No-till	Corn	Fungi	Ascomycota	Dothideomycetes	Pleosporales	Didymellaceae	Epicoccum	Epicoccum dendrobii
FOTU_82-Filobasidium oeirense	No-till	Corn	Fungi	Basidiomycota	Tremellomycetes	Filobasidiales	Filobasidiaceae	Filobasidium	Filobasidium oeirense
FOTU_97-Filobasidium sp.	No-till	Corn	Fungi	Basidiomycota	Tremellomycetes	Filobasidiales	Filobasidiaceae	Filobasidium
FOTU_13-Hannaella coprosmae	No-till	Corn	Fungi	Basidiomycota	Tremellomycetes	Tremellales	Bulleribasidiaceae	Hannaella	Hannaella coprosmae
FOTU_27-Hannaella zeae	No-till	Corn	Fungi	Basidiomycota	Tremellomycetes	Tremellales	Bulleribasidiaceae	Hannaella	Hannaella zeae
FOTU_6350-Hannaella zeae	No-till	Corn	Fungi	Basidiomycota	Tremellomycetes	Tremellales	Bulleribasidiaceae	Hannaella	Hannaella zeae
FOTU_16-Hannaella oryzae	No-till	Corn	Fungi	Basidiomycota	Tremellomycetes	Tremellales	Bulleribasidiaceae	Hannaella	Hannaella oryzae
FOTU_154-Leptospora sp	No-till	Corn	Fungi	Ascomycota	Dothideomycetes	Pleosporales	Phaeosphaeriaceae	Leptospora	Leptospora sp
FOTU_6-Mycosphaerella tassiana	No-till	Corn	Fungi	Ascomycota	Dothideomycetes	Capnodiales	Mycosphaerellaceae	Mycosphaerella	Mycosphaerella tassiana
FOTU_96-Neoascochyta sp.	No-till	Corn	Fungi	Ascomycota	Dothideomycetes	Pleosporales	Didymellaceae	Neoascochyta
FOTU_4-Phoma sp.	No-till	Corn	Fungi	Ascomycota	Dothideomycetes	Pleosporales	Didymellaceae	Phoma
FOTU_66-Sporobolomyces roseus	No-till	Corn	Fungi	Basidiomycota	Microbotryomycetes	Sporidiobolales	Sporidiobolaceae	Sporobolomyces	Sporobolomyces roseus
FOTU_90-Sporobolomyces phaffii	No-till	Corn	Fungi	Basidiomycota	Microbotryomycetes	Sporidiobolales	Sporidiobolaceae	Sporobolomyces	Sporobolomyces phaffii
FOTU_32-Symmetrospora coprosmae	No-till	Corn	Fungi	Basidiomycota	Cystobasidiomycetes	Incertae_sedis	Symmetrosporaceae	Symmetrospora	Symmetrospora coprosmae
FOTU_83-Vishniacozyma globispora	No-till	Corn	Fungi	Basidiomycota	Tremellomycetes	Tremellales	Bulleribasidiaceae	Vishniacozyma	Vishniacozyma globispora
FOTU_6430-Dothioraceae sp.	No-till	Corn	Fungi	Ascomycota	Dothideomycetes	Dothideales	Dothioraceae
FOTU_30-Pleosporales sp.	No-till	Corn	Fungi	Ascomycota	Dothideomycetes	Pleosporales
FOTU_14-Pleosporales sp.	No-till	Corn	Fungi	Ascomycota	Dothideomycetes	Pleosporales
FOTU_128-Pleosporales sp.	No-till	Corn	Fungi	Ascomycota	Dothideomycetes	Pleosporales
FOTU_33-Phaeosphaeriaceae sp.	No-till	Corn	Fungi	Ascomycota	Dothideomycetes	Pleosporales	Phaeosphaeriaceae
FOTU_2-Alternaria sp.	Conventional	Soy	Fungi	Ascomycota	Dothideomycetes	Pleosporales	Pleosporaceae	Alternaria
FOTU_38-Alternaria sp.	Conventional	Soy	Fungi	Ascomycota	Dothideomycetes	Pleosporales	Pleosporaceae	Alternaria
FOTU_134-Bulleribasidium oberjochense	Conventional	Soy	Fungi	Basidiomycota	Tremellomycetes	Tremellales	Bulleribasidiaceae	Bulleribasidium	Bulleribasidium oberjochense
FOTU_10-Bulleromyces albus	Conventional	Soy	Fungi	Basidiomycota	Tremellomycetes	Tremellales	Tremellaceae	Bulleromyces	Bulleromyces albus
FOTU_51-Coniothyrium sp	Conventional	Soy	Fungi	Ascomycota	Dothideomycetes	Pleosporales	Coniothyriaceae	Coniothyrium	Coniothyrium sp
FOTU_9-Didymella sp.	Conventional	Soy	Fungi	Ascomycota	Dothideomycetes	Pleosporales	Didymellaceae	Didymella
FOTU_3-Epicoccum dendrobii	Conventional	Soy	Fungi	Ascomycota	Dothideomycetes	Pleosporales	Didymellaceae	Epicoccum	Epicoccum dendrobii
FOTU_13-Hannaella coprosmae	Conventional	Soy	Fungi	Basidiomycota	Tremellomycetes	Tremellales	Bulleribasidiaceae	Hannaella	Hannaella coprosmae
FOTU_16-Hannaella oryzae	Conventional	Soy	Fungi	Basidiomycota	Tremellomycetes	Tremellales	Bulleribasidiaceae	Hannaella	Hannaella oryzae
FOTU_34-Hannaella oryzae	Conventional	Soy	Fungi	Basidiomycota	Tremellomycetes	Tremellales	Bulleribasidiaceae	Hannaella	Hannaella oryzae
FOTU_6-Mycosphaerella tassiana	Conventional	Soy	Fungi	Ascomycota	Dothideomycetes	Capnodiales	Mycosphaerellaceae	Mycosphaerella	Mycosphaerella tassiana
FOTU_4-Phoma sp.	Conventional	Soy	Fungi	Ascomycota	Dothideomycetes	Pleosporales	Didymellaceae	Phoma
FOTU_45-Septoria sp.	Conventional	Soy	Fungi	Ascomycota	Dothideomycetes	Capnodiales	Mycosphaerellaceae	Septoria
FOTU_119-Symmetrospora sp.	Conventional	Soy	Fungi	Basidiomycota	Cystobasidiomycetes	Incertae_sedis	Symmetrosporaceae	Symmetrospora
FOTU_17-Tilletiopsis washingtonensis	Conventional	Soy	Fungi	Basidiomycota	Exobasidiomycetes	Entylomatales	Incertae_sedis	Tilletiopsis	Tilletiopsis washingtonensis
FOTU_643-Tilletiopsis washingtonensis	Conventional	Soy	Fungi	Basidiomycota	Exobasidiomycetes	Entylomatales	Incertae_sedis	Tilletiopsis	Tilletiopsis washingtonensis
FOTU_30-Pleosporales sp.	Conventional	Soy	Fungi	Ascomycota	Dothideomycetes	Pleosporales
FOTU_14-Pleosporales sp.	Conventional	Soy	Fungi	Ascomycota	Dothideomycetes	Pleosporales
FOTU_6430-Dothioraceae sp.	Conventional	Soy	Fungi	Ascomycota	Dothideomycetes	Dothideales	Dothioraceae
FOTU_33-Phaeosphaeriaceae sp.	Conventional	Soy	Fungi	Ascomycota	Dothideomycetes	Pleosporales	Phaeosphaeriaceae
FOTU_123-Phaeosphaeriaceae sp.	Conventional	Soy	Fungi	Ascomycota	Dothideomycetes	Pleosporales	Phaeosphaeriaceae
FOTU_55-Pleosporales sp.	Conventional	Soy	Fungi	Ascomycota	Dothideomycetes	Pleosporales
FOTU_2-Alternaria sp.	No-till	Soy	Fungi	Ascomycota	Dothideomycetes	Pleosporales	Pleosporaceae	Alternaria
FOTU_38-Alternaria sp.	No-till	Soy	Fungi	Ascomycota	Dothideomycetes	Pleosporales	Pleosporaceae	Alternaria
FOTU_134-Bulleribasidium oberjochense	No-till	Soy	Fungi	Basidiomycota	Tremellomycetes	Tremellales	Bulleribasidiaceae	Bulleribasidium	Bulleribasidium oberjochense
FOTU_10-Bulleromyces albus	No-till	Soy	Fungi	Basidiomycota	Tremellomycetes	Tremellales	Tremellaceae	Bulleromyces	Bulleromyces albus
FOTU_51-Coniothyrium sp	No-till	Soy	Fungi	Ascomycota	Dothideomycetes	Pleosporales	Coniothyriaceae	Coniothyrium	Coniothyrium sp
FOTU_6420-Coniothyrium sp	No-till	Soy	Fungi	Ascomycota	Dothideomycetes	Pleosporales	Coniothyriaceae	Coniothyrium	Coniothyrium sp
FOTU_5225-Coniothyrium sp	No-till	Soy	Fungi	Ascomycota	Dothideomycetes	Pleosporales	Coniothyriaceae	Coniothyrium	Coniothyrium sp
FOTU_267-Cyphellophora sp.	No-till	Soy	Fungi	Ascomycota	Eurotiomycetes	Chaetothyriales	Cyphellophoraceae	Cyphellophora
FOTU_103-Diaporthe caulivora	No-till	Soy	Fungi	Ascomycota	Sordariomycetes	Diaporthales	Diaporthaceae	Diaporthe	Diaporthe caulivora
FOTU_9-Didymella sp.	No-till	Soy	Fungi	Ascomycota	Dothideomycetes	Pleosporales	Didymellaceae	Didymella
FOTU_52-Dioszegia sp.	No-till	Soy	Fungi	Basidiomycota	Tremellomycetes	Tremellales	Bulleribasidiaceae	Dioszegia
FOTU_21-Dioszegia hungarica	No-till	Soy	Fungi	Basidiomycota	Tremellomycetes	Tremellales	Bulleribasidiaceae	Dioszegia	Dioszegia hungarica
FOTU_3-Epicoccum dendrobii	No-till	Soy	Fungi	Ascomycota	Dothideomycetes	Pleosporales	Didymellaceae	Epicoccum	Epicoccum dendrobii
FOTU_1354-Epicoccum dendrobii	No-till	Soy	Fungi	Ascomycota	Dothideomycetes	Pleosporales	Didymellaceae	Epicoccum	Epicoccum dendrobii
FOTU_1725-Epicoccum dendrobii	No-till	Soy	Fungi	Ascomycota	Dothideomycetes	Pleosporales	Didymellaceae	Epicoccum	Epicoccum dendrobii
FOTU_254-Erythrobasidium yunnanense	No-till	Soy	Fungi	Basidiomycota	Cystobasidiomycetes	Erythrobasidiales	Erythrobasidiaceae	Erythrobasidium	Erythrobasidium yunnanense
FOTU_8-Fusarium sp.	No-till	Soy	Fungi	Ascomycota	Sordariomycetes	Hypocreales	Nectriaceae	Fusarium
FOTU_68-Gibberella sp.	No-till	Soy	Fungi	Ascomycota	Sordariomycetes	Hypocreales	Nectriaceae	Gibberella
FOTU_13-Hannaella coprosmae	No-till	Soy	Fungi	Basidiomycota	Tremellomycetes	Tremellales	Bulleribasidiaceae	Hannaella	Hannaella coprosmae
FOTU_16-Hannaella oryzae	No-till	Soy	Fungi	Basidiomycota	Tremellomycetes	Tremellales	Bulleribasidiaceae	Hannaella	Hannaella oryzae
FOTU_34-Hannaella oryzae	No-till	Soy	Fungi	Basidiomycota	Tremellomycetes	Tremellales	Bulleribasidiaceae	Hannaella	Hannaella oryzae
FOTU_27-Hannaella zeae	No-till	Soy	Fungi	Basidiomycota	Tremellomycetes	Tremellales	Bulleribasidiaceae	Hannaella	Hannaella zeae
FOTU_35-Hannaella luteola	No-till	Soy	Fungi	Basidiomycota	Tremellomycetes	Tremellales	Bulleribasidiaceae	Hannaella	Hannaella luteola
FOTU_89-Kondoa sp	No-till	Soy	Fungi	Basidiomycota	Agaricostilbomycetes	Agaricostilbales	Kondoaceae	Kondoa	Kondoa sp
FOTU_6-Mycosphaerella tassiana	No-till	Soy	Fungi	Ascomycota	Dothideomycetes	Capnodiales	Mycosphaerellaceae	Mycosphaerella	Mycosphaerella tassiana
FOTU_106-Ophiosphaerella aquatica	No-till	Soy	Fungi	Ascomycota	Dothideomycetes	Pleosporales	Phaeosphaeriaceae	Ophiosphaerella	Ophiosphaerella aquatica
FOTU_4-Phoma sp.	No-till	Soy	Fungi	Ascomycota	Dothideomycetes	Pleosporales	Didymellaceae	Phoma
FOTU_45-Septoria sp.	No-till	Soy	Fungi	Ascomycota	Dothideomycetes	Capnodiales	Mycosphaerellaceae	Septoria
FOTU_90-Sporobolomyces phaffii	No-till	Soy	Fungi	Basidiomycota	Microbotryomycetes	Sporidiobolales	Sporidiobolaceae	Sporobolomyces	Sporobolomyces phaffii
FOTU_94-Sporobolomyces patagonicus	No-till	Soy	Fungi	Basidiomycota	Microbotryomycetes	Sporidiobolales	Sporidiobolaceae	Sporobolomyces	Sporobolomyces patagonicus
FOTU_119-Symmetrospora sp.	No-till	Soy	Fungi	Basidiomycota	Cystobasidiomycetes	Incertae_sedis	Symmetrosporaceae	Symmetrospora
FOTU_32-Symmetrospora coprosmae	No-till	Soy	Fungi	Basidiomycota	Cystobasidiomycetes	Incertae_sedis	Symmetrosporaceae	Symmetrospora	Symmetrospora coprosmae
FOTU_17-Tilletiopsis washingtonensis	No-till	Soy	Fungi	Basidiomycota	Exobasidiomycetes	Entylomatales	Incertae_sedis	Tilletiopsis	Tilletiopsis washingtonensis
FOTU_643-Tilletiopsis washingtonensis	No-till	Soy	Fungi	Basidiomycota	Exobasidiomycetes	Entylomatales	Incertae_sedis	Tilletiopsis	Tilletiopsis washingtonensis
FOTU_5171-Tilletiopsis washingtonensis	No-till	Soy	Fungi	Basidiomycota	Exobasidiomycetes	Entylomatales	Incertae_sedis	Tilletiopsis	Tilletiopsis washingtonensis
FOTU_33-Phaeosphaeriaceae sp.	No-till	Soy	Fungi	Ascomycota	Dothideomycetes	Pleosporales	Phaeosphaeriaceae
FOTU_123-Phaeosphaeriaceae sp.	No-till	Soy	Fungi	Ascomycota	Dothideomycetes	Pleosporales	Phaeosphaeriaceae
FOTU_30-Pleosporales sp.	No-till	Soy	Fungi	Ascomycota	Dothideomycetes	Pleosporales
FOTU_14-Pleosporales sp.	No-till	Soy	Fungi	Ascomycota	Dothideomycetes	Pleosporales
FOTU_6430-Dothioraceae sp.	No-till	Soy	Fungi	Ascomycota	Dothideomycetes	Dothideales	Dothioraceae
FOTU_55-Pleosporales sp.	No-till	Soy	Fungi	Ascomycota	Dothideomycetes	Pleosporales
FOTU_120-Pleosporales sp.	No-till	Soy	Fungi	Ascomycota	Dothideomycetes	Pleosporales
FOTU_5472-Phaeosphaeriaceae sp.	No-till	Soy	Fungi	Ascomycota	Dothideomycetes	Pleosporales	Phaeosphaeriaceae
FOTU_5227-Pleosporales sp.	No-till	Soy	Fungi	Ascomycota	Dothideomycetes	Pleosporales
FOTU_128-Pleosporales sp.	No-till	Soy	Fungi	Ascomycota	Dothideomycetes	Pleosporales
FOTU_23-Nectriaceae sp.	No-till	Soy	Fungi	Ascomycota	Sordariomycetes	Hypocreales	Nectriaceae
