## Supplementary material for "Non-target impacts of fungicide disturbance on phyllosphere yeasts in different crop species and management systems": Table S9

### Sheet: TableS9_Soybean_Fungi_Recovery
Table S9. Recovery status of fungicide-impacted soybean phyllosphere fungal OTUs
OTU	Kingdom	Phylum	Class	Order	Family	Genus	Species	class.label	Recover	Treatment	local.exinction
FOTU_27	Fungi	Basidiomycota	Tremellomycetes	Tremellales	Bulleribasidiaceae	Hannaella	Hannaella zeae	Tremellomycetes	Recovered	No-till	Recovered
FOTU_28	Fungi	Basidiomycota	Tremellomycetes	Tremellales	Tremellaceae	Cryptococcus	unidentified	Tremellomycetes	Recovered	No-till	Recovered
FOTU_13	Fungi	Basidiomycota	Tremellomycetes	Tremellales	Bulleribasidiaceae	Hannaella	Hannaella coprosmae	Tremellomycetes	Recovered	No-till	Recovered
FOTU_17	Fungi	Basidiomycota	Exobasidiomycetes	Entylomatales	Incertae_sedis	Tilletiopsis	Tilletiopsis washingtonensis	Exobasidiomycetes	Recovered	No-till	Recovered
FOTU_8	Fungi	Ascomycota	Sordariomycetes	Hypocreales	Nectriaceae	Fusarium	unidentified	Sordariomycetes	Recovered	No-till	Recovered
FOTU_130	Fungi	Basidiomycota	Tremellomycetes	Tremellales	Bulleribasidiaceae	Vishniacozyma	Vishniacozyma victoriae	Tremellomycetes	Recovered	No-till	Recovered
FOTU_134	Fungi	Basidiomycota	Tremellomycetes	Tremellales	Bulleribasidiaceae	Bulleribasidium	Bulleribasidium oberjochense	Tremellomycetes	Recovered	No-till	Recovered
FOTU_52	Fungi	Basidiomycota	Tremellomycetes	Tremellales	Bulleribasidiaceae	Dioszegia	unidentified	Tremellomycetes	Recovered	No-till	Recovered
FOTU_34	Fungi	Basidiomycota	Tremellomycetes	Tremellales	Bulleribasidiaceae	Hannaella	Hannaella oryzae	Tremellomycetes	Recovered	No-till	Recovered
FOTU_124	Fungi	Ascomycota	Dothideomycetes	Pleosporales	Didymellaceae	Neoascochyta	Neoascochyta desmazieri	Dothideomycetes	Recovered	No-till	Recovered
FOTU_119	Fungi	Basidiomycota	Cystobasidiomycetes	Incertae_sedis	Symmetrosporaceae	Symmetrospora	unidentified	Other	Recovered	No-till	Recovered
FOTU_254	Fungi	Basidiomycota	Cystobasidiomycetes	Erythrobasidiales	Erythrobasidiaceae	Erythrobasidium	Erythrobasidium yunnanense	Other	Recovered	No-till	Recovered
FOTU_395	Fungi	Basidiomycota	Tremellomycetes	Tremellales	Bulleribasidiaceae	Vishniacozyma	Vishniacozyma dimennae	Tremellomycetes	Recovered	No-till	Recovered
FOTU_251	Fungi	Basidiomycota	Tremellomycetes	Tremellales	Rhynchogastremataceae	Papiliotrema	Papiliotrema frias	Tremellomycetes	Recovered	No-till	Recovered
FOTU_258	Fungi	Ascomycota	unidentified	unidentified	unidentified	unidentified	unidentified	unidentified	Recovered	No-till	Recovered
FOTU_661	Fungi	Ascomycota	Sordariomycetes	Diaporthales	Diaporthaceae	Diaporthe	unidentified	Sordariomycetes	Recovered	No-till	Recovered
FOTU_167	Fungi	Ascomycota	Dothideomycetes	Pleosporales	Phaeosphaeriaceae	Parastagonospora	unidentified	Dothideomycetes	Recovered	No-till	Recovered
FOTU_325	Fungi	Basidiomycota	Tremellomycetes	Tremellales	Rhynchogastremataceae	Papiliotrema	Papiliotrema aurea	Tremellomycetes	Recovered	No-till	Recovered
FOTU_3085	Fungi	Ascomycota	Dothideomycetes	Pleosporales	Phaeosphaeriaceae	Ophiosphaerella	Ophiosphaerella sp	Dothideomycetes	Recovered	No-till	Recovered
FOTU_90	Fungi	Basidiomycota	Microbotryomycetes	Sporidiobolales	Sporidiobolaceae	Sporobolomyces	Sporobolomyces phaffii	Microbotryomycetes	Recovered	No-till	Recovered
FOTU_4944	Fungi	Ascomycota	Dothideomycetes	Capnodiales	Mycosphaerellaceae	Cercospora	Cercospora sojina	Dothideomycetes	Recovered	No-till	Recovered
FOTU_5990	Fungi	Ascomycota	Dothideomycetes	Pleosporales	Phaeosphaeriaceae	unidentified	unidentified	Dothideomycetes	Recovered	No-till	Recovered
FOTU_222	Fungi	Basidiomycota	Tremellomycetes	Tremellales	Bulleribasidiaceae	Dioszegia	unidentified	Tremellomycetes	Recovered	No-till	Recovered
FOTU_65	Fungi	Basidiomycota	Tremellomycetes	Tremellales	Bulleraceae	Bullera	Bullera crocea	Tremellomycetes	Recovered	No-till	Recovered
FOTU_195	Fungi	Basidiomycota	Tremellomycetes	Tremellales	Bulleribasidiaceae	Dioszegia	Dioszegia changbaiensis	Tremellomycetes	Recovered	No-till	Recovered
FOTU_513	Fungi	Basidiomycota	Tremellomycetes	Tremellales	Bulleribasidiaceae	Vishniacozyma	unidentified	Tremellomycetes	Recovered	No-till	Recovered
FOTU_869	Fungi	Basidiomycota	Tremellomycetes	Tremellales	Tremellaceae	Cryptococcus	Cryptococcus sp	Tremellomycetes	Recovered	No-till	Recovered
FOTU_642	Fungi	Basidiomycota	Exobasidiomycetes	Entylomatales	Entylomataceae	Entyloma	Entyloma polysporum	Exobasidiomycetes	Recovered	No-till	Recovered
FOTU_714	Fungi	Basidiomycota	Exobasidiomycetes	Entylomatales	unidentified	unidentified	unidentified	Exobasidiomycetes	Recovered	No-till	Recovered
FOTU_2945	Fungi	Basidiomycota	Tremellomycetes	Tremellales	Bulleribasidiaceae	Vishniacozyma	Vishniacozyma victoriae	Tremellomycetes	Recovered	No-till	Recovered
FOTU_6163	Fungi	Ascomycota	Dothideomycetes	Pleosporales	unidentified	unidentified	unidentified	Dothideomycetes	Recovered	No-till	Recovered
FOTU_740	Fungi	Ascomycota	Sordariomycetes	Diaporthales	Gnomoniaceae	Ophiognomonia	Ophiognomonia rosae	Sordariomycetes	Recovered	No-till	Recovered
FOTU_2284	Fungi	Ascomycota	Dothideomycetes	Capnodiales	Dissoconiaceae	Dissoconium	unidentified	Dothideomycetes	Recovered	No-till	Recovered
FOTU_2902	Fungi	Basidiomycota	Spiculogloeomycetes	unidentified	unidentified	unidentified	unidentified	Other	Recovered	No-till	Recovered
FOTU_637	Fungi	Ascomycota	Dothideomycetes	Pleosporales	unidentified	unidentified	unidentified	Dothideomycetes	Recovered	No-till	Recovered
FOTU_5171	Fungi	Basidiomycota	Exobasidiomycetes	Entylomatales	Incertae_sedis	Tilletiopsis	Tilletiopsis washingtonensis	Exobasidiomycetes	Recovered	No-till	Recovered
FOTU_361	Fungi	Basidiomycota	Tremellomycetes	Tremellales	Rhynchogastremataceae	Papiliotrema	Papiliotrema fusca	Tremellomycetes	Recovered	No-till	Recovered
FOTU_2205	Fungi	Ascomycota	Dothideomycetes	Pleosporales	unidentified	unidentified	unidentified	Dothideomycetes	Recovered	No-till	Recovered
FOTU_6350	Fungi	Basidiomycota	Tremellomycetes	Tremellales	Bulleribasidiaceae	Hannaella	Hannaella zeae	Tremellomycetes	Recovered	No-till	Recovered
FOTU_158	Fungi	Basidiomycota	Tremellomycetes	Tremellales	Bulleribasidiaceae	Vishniacozyma	Vishniacozyma dimennae	Tremellomycetes	Recovered	No-till	Recovered
FOTU_2159	Fungi	Ascomycota	Dothideomycetes	Capnodiales	Mycosphaerellaceae	Xenosonderhenia	Xenosonderhenia syzygii	Dothideomycetes	Recovered	No-till	Recovered
FOTU_354	Fungi	Ascomycota	Dothideomycetes	Pleosporales	Didymosphaeriaceae	Paraphaeosphaeria	Paraphaeosphaeria michotii	Dothideomycetes	Recovered	No-till	Recovered
FOTU_7117	Fungi	Ascomycota	Dothideomycetes	Pleosporales	Didymellaceae	Didymella	unidentified	Dothideomycetes	Recovered	No-till	Recovered
FOTU_326	Fungi	Ascomycota	Dothideomycetes	Capnodiales	Mycosphaerellaceae	unidentified	unidentified	Dothideomycetes	Recovered	No-till	Recovered
FOTU_436	Fungi	Ascomycota	Dothideomycetes	Pleosporales	unidentified	unidentified	unidentified	Dothideomycetes	Recovered	No-till	Recovered
FOTU_4350	Fungi	Ascomycota	Dothideomycetes	Pleosporales	Didymellaceae	Didymella	unidentified	Dothideomycetes	Recovered	No-till	Recovered
FOTU_3493	Fungi	Basidiomycota	Tremellomycetes	Tremellales	Bulleribasidiaceae	Bulleribasidium	Bulleribasidium oberjochense	Tremellomycetes	Recovered	No-till	Recovered
FOTU_724	Fungi	Ascomycota	unidentified	unidentified	unidentified	unidentified	unidentified	unidentified	Recovered	No-till	Recovered
FOTU_2423	Fungi	Ascomycota	Dothideomycetes	Pleosporales	Phaeosphaeriaceae	Parastagonospora	Parastagonospora forlicesenica	Dothideomycetes	Recovered	No-till	Recovered
FOTU_4839	Fungi	Ascomycota	Dothideomycetes	Pleosporales	unidentified	unidentified	unidentified	Dothideomycetes	Recovered	No-till	Recovered
FOTU_4802	Fungi	Basidiomycota	Tremellomycetes	Tremellales	Bulleribasidiaceae	Hannaella	Hannaella oryzae	Tremellomycetes	Recovered	No-till	Recovered
FOTU_4947	Fungi	Basidiomycota	Tremellomycetes	Tremellales	Tremellaceae	Cryptococcus	Cryptococcus sp	Tremellomycetes	Recovered	No-till	Recovered
FOTU_2047	Fungi	Ascomycota	Leotiomycetes	Helotiales	Rutstroemiaceae	unidentified	unidentified	Other	Recovered	No-till	Recovered
FOTU_944	Fungi	Ascomycota	Dothideomycetes	Pleosporales	unidentified	unidentified	unidentified	Dothideomycetes	Recovered	No-till	Recovered
FOTU_731	Fungi	Ascomycota	Sordariomycetes	Hypocreales	Bionectriaceae	unidentified	unidentified	Sordariomycetes	Recovered	No-till	Recovered
FOTU_1464	Fungi	Basidiomycota	Cystobasidiomycetes	Incertae_sedis	Symmetrosporaceae	Symmetrospora	unidentified	Other	Recovered	No-till	Recovered
FOTU_1468	Fungi	Ascomycota	Sordariomycetes	Xylariales	Diatrypaceae	Eutypella	unidentified	Sordariomycetes	Recovered	No-till	Recovered
FOTU_3465	Fungi	Ascomycota	Dothideomycetes	Pleosporales	Phaeosphaeriaceae	unidentified	unidentified	Dothideomycetes	Recovered	No-till	Recovered
FOTU_1032	Fungi	Basidiomycota	Exobasidiomycetes	Tilletiales	Tilletiaceae	Tilletia	unidentified	Exobasidiomycetes	Recovered	No-till	Recovered
FOTU_4182	Fungi	Basidiomycota	Tremellomycetes	Tremellales	Bulleribasidiaceae	Dioszegia	unidentified	Tremellomycetes	Recovered	No-till	Recovered
FOTU_1449	Fungi	Basidiomycota	Agaricomycetes	Hymenochaetales	Hymenochaetaceae	Phellinus	Phellinus gilvus	Agaricomycetes	Recovered	No-till	Recovered
FOTU_1399	Fungi	Ascomycota	Sordariomycetes	Hypocreales	unidentified	unidentified	unidentified	Sordariomycetes	Recovered	No-till	Recovered
FOTU_1487	Fungi	Basidiomycota	Agaricomycetes	Agaricales	Psathyrellaceae	Coprinellus	unidentified	Agaricomycetes	Recovered	No-till	Recovered
FOTU_46	Fungi	Ascomycota	Dothideomycetes	Pleosporales	unidentified	unidentified	unidentified	Dothideomycetes	Recovered	No-till	Recovered
FOTU_1580	Fungi	Ascomycota	Eurotiomycetes	Chaetothyriales	unidentified	unidentified	unidentified	Eurotiomycetes	Recovered	No-till	Recovered
FOTU_381	Fungi	Basidiomycota	Agaricomycetes	Agaricales	Psathyrellaceae	Coprinopsis	unidentified	Agaricomycetes	Recovered	No-till	Recovered
FOTU_1053	Fungi	Ascomycota	Lecanoromycetes	Pertusariales	Icmadophilaceae	Thamnolia	Thamnolia vermicularis subsp. subuliformis	Other	Recovered	No-till	Recovered
FOTU_4045	Fungi	Ascomycota	Dothideomycetes	Pleosporales	unidentified	unidentified	unidentified	Dothideomycetes	Recovered	No-till	Recovered
FOTU_746	Fungi	Ascomycota	Archaeorhizomycetes	Archaeorhizomycetales	Archaeorhizomycetaceae	Archaeorhizomyces	Archaeorhizomyces borealis	Other	Recovered	No-till	Recovered
FOTU_4924	Fungi	Basidiomycota	Agaricomycetes	Polyporales	Hyphodermataceae	Hyphoderma	unidentified	Agaricomycetes	Recovered	No-till	Recovered
FOTU_58	Fungi	Basidiomycota	Agaricomycetes	unidentified	unidentified	unidentified	unidentified	Agaricomycetes	Recovered	No-till	Recovered
FOTU_4271	Fungi	Basidiomycota	Agaricomycetes	Boletales	Tapinellaceae	Tapinella	Tapinella atrotomentosa	Agaricomycetes	Recovered	No-till	Recovered
FOTU_4459	Fungi	Basidiomycota	Agaricomycetes	Polyporales	Irpicaceae	Ceriporia	Ceriporia humilis	Agaricomycetes	Recovered	No-till	Recovered
FOTU_643	Fungi	Basidiomycota	Exobasidiomycetes	Entylomatales	Incertae_sedis	Tilletiopsis	Tilletiopsis washingtonensis	Exobasidiomycetes	Non-recovered or Indirect	No-till	Non-recovered or Indirect
FOTU_267	Fungi	Ascomycota	Eurotiomycetes	Chaetothyriales	Cyphellophoraceae	Cyphellophora	unidentified	Eurotiomycetes	Non-recovered or Indirect	No-till	Non-recovered or Indirect
FOTU_2177	Fungi	Basidiomycota	Tremellomycetes	Tremellales	Bulleribasidiaceae	Vishniacozyma	unidentified	Tremellomycetes	Non-recovered or Indirect	No-till	Non-recovered or Indirect
FOTU_120	Fungi	Ascomycota	Dothideomycetes	Pleosporales	unidentified	unidentified	unidentified	Dothideomycetes	Non-recovered or Indirect	No-till	Non-recovered or Indirect
FOTU_278	Fungi	Ascomycota	Taphrinomycetes	Taphrinales	Taphrinaceae	Taphrina	Taphrina sp	Other	Non-recovered or Indirect	No-till	Non-recovered or Indirect
FOTU_89	Fungi	Basidiomycota	Agaricostilbomycetes	Agaricostilbales	Kondoaceae	Kondoa	Kondoa sp	Agaricostilbomycetes	Non-recovered or Indirect	No-till	Non-recovered or Indirect
FOTU_3340	Fungi	Ascomycota	Dothideomycetes	Pleosporales	unidentified	unidentified	unidentified	Dothideomycetes	Non-recovered or Indirect	No-till	Local Extinction
FOTU_141	Fungi	Basidiomycota	Tremellomycetes	Tremellales	Rhynchogastremataceae	Papiliotrema	Papiliotrema flavescens	Tremellomycetes	Non-recovered or Indirect	No-till	Non-recovered or Indirect
FOTU_94	Fungi	Basidiomycota	Microbotryomycetes	Sporidiobolales	Sporidiobolaceae	Sporobolomyces	Sporobolomyces patagonicus	Microbotryomycetes	Non-recovered or Indirect	No-till	Non-recovered or Indirect
FOTU_155	Fungi	Basidiomycota	Tremellomycetes	Tremellales	Bulleribasidiaceae	Dioszegia	unidentified	Tremellomycetes	Non-recovered or Indirect	No-till	Non-recovered or Indirect
FOTU_309	Fungi	Ascomycota	Dothideomycetes	Pleosporales	Pleosporaceae	Pyrenophora	Pyrenophora tritici-repentis	Dothideomycetes	Non-recovered or Indirect	No-till	Non-recovered or Indirect
FOTU_266	Fungi	Basidiomycota	Agaricomycetes	Cantharellales	Incertae_sedis	Minimedusa	Minimedusa polyspora	Agaricomycetes	Non-recovered or Indirect	No-till	Non-recovered or Indirect
FOTU_502	Fungi	unidentified	unidentified	unidentified	unidentified	unidentified	unidentified	unidentified	Non-recovered or Indirect	No-till	Non-recovered or Indirect
FOTU_2746	Fungi	Basidiomycota	Tremellomycetes	Tremellales	Bulleribasidiaceae	Dioszegia	Dioszegia sp	Tremellomycetes	Non-recovered or Indirect	No-till	Non-recovered or Indirect
FOTU_1161	Fungi	Ascomycota	Dothideomycetes	Capnodiales	Mycosphaerellaceae	Ramularia	unidentified	Dothideomycetes	Non-recovered or Indirect	No-till	Non-recovered or Indirect
FOTU_2872	Fungi	Ascomycota	Sordariomycetes	Xylariales	Xylariaceae	Hypoxylon	Hypoxylon carneum	Sordariomycetes	Non-recovered or Indirect	No-till	Non-recovered or Indirect
FOTU_83	Fungi	Basidiomycota	Tremellomycetes	Tremellales	Bulleribasidiaceae	Vishniacozyma	Vishniacozyma globispora	Tremellomycetes	Non-recovered or Indirect	No-till	Non-recovered or Indirect
FOTU_997	Fungi	Basidiomycota	Agaricomycetes	Corticiales	unidentified	unidentified	unidentified	Agaricomycetes	Non-recovered or Indirect	No-till	Non-recovered or Indirect
FOTU_675	Fungi	Ascomycota	Dothideomycetes	Pleosporales	Phaeosphaeriaceae	Phaeosphaeria	Phaeosphaeria typharum	Dothideomycetes	Non-recovered or Indirect	No-till	Non-recovered or Indirect
FOTU_447	Fungi	Basidiomycota	Microbotryomycetes	Incertae_sedis	Chrysozymaceae	Sampaiozyma	unidentified	Microbotryomycetes	Non-recovered or Indirect	No-till	Non-recovered or Indirect
FOTU_971	Fungi	Ascomycota	Eurotiomycetes	Chaetothyriales	Trichomeriaceae	unidentified	unidentified	Eurotiomycetes	Non-recovered or Indirect	No-till	Non-recovered or Indirect
FOTU_1415	Fungi	Ascomycota	Dothideomycetes	Pleosporales	Lophiostomataceae	Flabellascoma	Flabellascoma cycadicola	Dothideomycetes	Non-recovered or Indirect	No-till	Non-recovered or Indirect
FOTU_725	Fungi	Ascomycota	Lecanoromycetes	Lecanorales	Parmeliaceae	unidentified	unidentified	Other	Non-recovered or Indirect	No-till	Non-recovered or Indirect
FOTU_347	Fungi	Basidiomycota	Agaricostilbomycetes	Agaricostilbales	Chionosphaeraceae	unidentified	unidentified	Agaricostilbomycetes	Non-recovered or Indirect	No-till	Non-recovered or Indirect
FOTU_290	Fungi	Basidiomycota	Malasseziomycetes	Malasseziales	Malasseziaceae	Malassezia	unidentified	Other	Non-recovered or Indirect	No-till	Non-recovered or Indirect
FOTU_1337	Fungi	unidentified	unidentified	unidentified	unidentified	unidentified	unidentified	unidentified	Non-recovered or Indirect	No-till	Non-recovered or Indirect
FOTU_1584	Fungi	Ascomycota	Sordariomycetes	Xylariales	Xylariaceae	Hypoxylon	Hypoxylon rubiginosum	Sordariomycetes	Non-recovered or Indirect	No-till	Non-recovered or Indirect
FOTU_1559	Fungi	Basidiomycota	Agaricostilbomycetes	Agaricostilbales	Kondoaceae	Kondoa	Kondoa phyllada	Agaricostilbomycetes	Non-recovered or Indirect	No-till	Non-recovered or Indirect
FOTU_1614	Fungi	Basidiomycota	Agaricostilbomycetes	Agaricostilbales	Chionosphaeraceae	unidentified	unidentified	Agaricostilbomycetes	Non-recovered or Indirect	No-till	Non-recovered or Indirect
FOTU_2435	Fungi	Basidiomycota	Microbotryomycetes	Incertae_sedis	Chrysozymaceae	Chrysozyma	Chrysozyma griseoflava	Microbotryomycetes	Non-recovered or Indirect	No-till	Non-recovered or Indirect
FOTU_1463	Fungi	Ascomycota	Eurotiomycetes	Chaetothyriales	Trichomeriaceae	unidentified	unidentified	Eurotiomycetes	Non-recovered or Indirect	No-till	Non-recovered or Indirect
FOTU_1317	Fungi	Basidiomycota	Agaricostilbomycetes	Agaricostilbales	Kondoaceae	Bensingtonia	Bensingtonia pseudonaganoensis	Agaricostilbomycetes	Non-recovered or Indirect	No-till	Non-recovered or Indirect
FOTU_1695	Fungi	unidentified	unidentified	unidentified	unidentified	unidentified	unidentified	unidentified	Non-recovered or Indirect	No-till	Non-recovered or Indirect
FOTU_1637	Fungi	Ascomycota	Eurotiomycetes	Chaetothyriales	Trichomeriaceae	unidentified	unidentified	Eurotiomycetes	Non-recovered or Indirect	No-till	Non-recovered or Indirect
FOTU_2767	Fungi	Basidiomycota	unidentified	unidentified	unidentified	unidentified	unidentified	unidentified	Non-recovered or Indirect	No-till	Non-recovered or Indirect
FOTU_1895	Fungi	Ascomycota	Dothideomycetes	Pleosporales	Didymosphaeriaceae	Paraconiothyrium	unidentified	Dothideomycetes	Non-recovered or Indirect	No-till	Non-recovered or Indirect
FOTU_1523	Fungi	Basidiomycota	Cystobasidiomycetes	Erythrobasidiales	Erythrobasidiaceae	Bannoa	unidentified	Other	Non-recovered or Indirect	No-till	Non-recovered or Indirect
FOTU_42	Fungi	Ascomycota	Dothideomycetes	Pleosporales	unidentified	unidentified	unidentified	Dothideomycetes	Non-recovered or Indirect	No-till	Non-recovered or Indirect
FOTU_5204	Fungi	Ascomycota	Dothideomycetes	Pleosporales	unidentified	unidentified	unidentified	Dothideomycetes	Non-recovered or Indirect	No-till	Non-recovered or Indirect
FOTU_2060	Fungi	Ascomycota	Sordariomycetes	Microascales	Halosphaeriaceae	unidentified	unidentified	Sordariomycetes	Non-recovered or Indirect	No-till	Non-recovered or Indirect
FOTU_4518	Fungi	Ascomycota	Dothideomycetes	Pleosporales	unidentified	unidentified	unidentified	Dothideomycetes	Non-recovered or Indirect	No-till	Non-recovered or Indirect
FOTU_2627	Fungi	Entomophthoromycota	Entomophthoromycetes	Entomophthorales	unidentified	unidentified	unidentified	Other	Non-recovered or Indirect	No-till	Non-recovered or Indirect
FOTU_4567	Fungi	Ascomycota	Dothideomycetes	Pleosporales	unidentified	unidentified	unidentified	Dothideomycetes	Non-recovered or Indirect	No-till	Non-recovered or Indirect
FOTU_1791	Fungi	Ascomycota	Dothideomycetes	Pleosporales	Melanommataceae	unidentified	unidentified	Dothideomycetes	Non-recovered or Indirect	No-till	Non-recovered or Indirect
FOTU_1083	Fungi	Ascomycota	Taphrinomycetes	Taphrinales	Protomycetaceae	Protomyces	Protomyces inouyei	Other	Non-recovered or Indirect	No-till	Non-recovered or Indirect
FOTU_209	Fungi	Ascomycota	Sordariomycetes	Branch06	unidentified	unidentified	unidentified	Sordariomycetes	Non-recovered or Indirect	No-till	Non-recovered or Indirect
FOTU_1261	Fungi	Ascomycota	Sordariomycetes	Xylariales	Incertae_sedis	Hansfordia	Hansfordia pulvinata	Sordariomycetes	Non-recovered or Indirect	No-till	Non-recovered or Indirect
FOTU_27	Fungi	Basidiomycota	Tremellomycetes	Tremellales	Bulleribasidiaceae	Hannaella	Hannaella zeae	Tremellomycetes	Recovered	Conv.	Recovered
FOTU_10	Fungi	Basidiomycota	Tremellomycetes	Tremellales	Tremellaceae	Bulleromyces	Bulleromyces albus	Tremellomycetes	Recovered	Conv.	Recovered
FOTU_95	Fungi	Ascomycota	Dothideomycetes	Pleosporales	Phaeosphaeriaceae	Neosetophoma	Neosetophoma rosigena	Dothideomycetes	Recovered	Conv.	Recovered
FOTU_124	Fungi	Ascomycota	Dothideomycetes	Pleosporales	Didymellaceae	Neoascochyta	Neoascochyta desmazieri	Dothideomycetes	Recovered	Conv.	Recovered
FOTU_32	Fungi	Basidiomycota	Cystobasidiomycetes	Incertae_sedis	Symmetrosporaceae	Symmetrospora	Symmetrospora coprosmae	Other	Recovered	Conv.	Recovered
FOTU_531	Fungi	Ascomycota	Dothideomycetes	Tubeufiales	Tubeufiaceae	Helicoma	unidentified	Dothideomycetes	Recovered	Conv.	Recovered
FOTU_845	Fungi	Ascomycota	Dothideomycetes	Capnodiales	Teratosphaeriaceae	unidentified	unidentified	Dothideomycetes	Recovered	Conv.	Recovered
FOTU_155	Fungi	Basidiomycota	Tremellomycetes	Tremellales	Bulleribasidiaceae	Dioszegia	unidentified	Tremellomycetes	Recovered	Conv.	Recovered
FOTU_254	Fungi	Basidiomycota	Cystobasidiomycetes	Erythrobasidiales	Erythrobasidiaceae	Erythrobasidium	Erythrobasidium yunnanense	Other	Recovered	Conv.	Recovered
FOTU_1358	Fungi	Basidiomycota	Agaricostilbomycetes	Agaricostilbales	Kondoaceae	unidentified	unidentified	Agaricostilbomycetes	Recovered	Conv.	Recovered
FOTU_2177	Fungi	Basidiomycota	Tremellomycetes	Tremellales	Bulleribasidiaceae	Vishniacozyma	unidentified	Tremellomycetes	Recovered	Conv.	Recovered
FOTU_12	Fungi	Ascomycota	Dothideomycetes	Pleosporales	unidentified	unidentified	unidentified	Dothideomycetes	Recovered	Conv.	Local Extinction
FOTU_358	Fungi	Ascomycota	Lecanoromycetes	Ostropales	Stictidaceae	Neofitzroyomyces	Neofitzroyomyces nerii	Other	Recovered	Conv.	Local Extinction
FOTU_604	Fungi	Basidiomycota	Tremellomycetes	Cystofilobasidiales	Mrakiaceae	Itersonilia	Itersonilia perplexans	Tremellomycetes	Recovered	Conv.	Recovered
FOTU_2746	Fungi	Basidiomycota	Tremellomycetes	Tremellales	Bulleribasidiaceae	Dioszegia	Dioszegia sp	Tremellomycetes	Recovered	Conv.	Recovered
FOTU_1413	Fungi	Ascomycota	Dothideomycetes	Capnodiales	unidentified	unidentified	unidentified	Dothideomycetes	Recovered	Conv.	Recovered
FOTU_1509	Fungi	Basidiomycota	Tremellomycetes	Tremellales	Bulleribasidiaceae	Vishniacozyma	Vishniacozyma victoriae	Tremellomycetes	Recovered	Conv.	Recovered
FOTU_997	Fungi	Basidiomycota	Agaricomycetes	Corticiales	unidentified	unidentified	unidentified	Agaricomycetes	Recovered	Conv.	Recovered
FOTU_224	Fungi	Ascomycota	Eurotiomycetes	Chaetothyriales	Herpotrichiellaceae	Exophiala	Exophiala equina	Eurotiomycetes	Recovered	Conv.	Recovered
FOTU_6108	Fungi	Ascomycota	Dothideomycetes	Capnodiales	Dissoconiaceae	Uwebraunia	Uwebraunia communis	Dothideomycetes	Recovered	Conv.	Recovered
FOTU_5224	Fungi	Ascomycota	Eurotiomycetes	Eurotiales	Trichocomaceae	Talaromyces	unidentified	Eurotiomycetes	Recovered	Conv.	Recovered
FOTU_1213	Fungi	Ascomycota	Dothideomycetes	Capnodiales	Schizothyriaceae	Zygophiala	Zygophiala inaequalis	Dothideomycetes	Recovered	Conv.	Recovered
FOTU_1036	Fungi	Ascomycota	Dothideomycetes	Capnodiales	Mycosphaerellaceae	unidentified	unidentified	Dothideomycetes	Recovered	Conv.	Local Extinction
FOTU_518	Fungi	Basidiomycota	Agaricomycetes	Cantharellales	Tulasnellaceae	unidentified	unidentified	Agaricomycetes	Recovered	Conv.	Recovered
FOTU_781	Fungi	Ascomycota	Dothideomycetes	Pleosporales	Leptosphaeriaceae	Plenodomus	Plenodomus collinsoniae	Dothideomycetes	Recovered	Conv.	Recovered
FOTU_989	Fungi	Ascomycota	Eurotiomycetes	Chaetothyriales	unidentified	unidentified	unidentified	Eurotiomycetes	Recovered	Conv.	Recovered
FOTU_447	Fungi	Basidiomycota	Microbotryomycetes	Incertae_sedis	Chrysozymaceae	Sampaiozyma	unidentified	Microbotryomycetes	Recovered	Conv.	Recovered
FOTU_567	Fungi	Ascomycota	Dothideomycetes	Capnodiales	Cladosporiaceae	Rachicladosporium	Rachicladosporium cboliae	Dothideomycetes	Recovered	Conv.	Recovered
FOTU_436	Fungi	Ascomycota	Dothideomycetes	Pleosporales	unidentified	unidentified	unidentified	Dothideomycetes	Recovered	Conv.	Recovered
FOTU_4350	Fungi	Ascomycota	Dothideomycetes	Pleosporales	Didymellaceae	Didymella	unidentified	Dothideomycetes	Recovered	Conv.	Recovered
FOTU_849	Fungi	Ascomycota	Dothideomycetes	Pleosporales	unidentified	unidentified	unidentified	Dothideomycetes	Recovered	Conv.	Recovered
FOTU_6184	Fungi	Ascomycota	Sordariomycetes	Diaporthales	Diaporthaceae	Diaporthe	Diaporthe cotoneastri	Sordariomycetes	Recovered	Conv.	Recovered
FOTU_741	Fungi	Ascomycota	Eurotiomycetes	Chaetothyriales	Incertae_sedis	Strelitziana	Strelitziana albiziae	Eurotiomycetes	Recovered	Conv.	Recovered
FOTU_319	Fungi	unidentified	unidentified	unidentified	unidentified	unidentified	unidentified	unidentified	Recovered	Conv.	Recovered
FOTU_1617	Fungi	Ascomycota	Lecanoromycetes	Lecanorales	unidentified	unidentified	unidentified	Other	Recovered	Conv.	Recovered
FOTU_2984	Fungi	Basidiomycota	Agaricomycetes	Hymenochaetales	Schizoporaceae	Xylodon	Xylodon flaviporus	Agaricomycetes	Recovered	Conv.	Recovered
FOTU_1531	Fungi	Basidiomycota	Agaricomycetes	Hymenochaetales	Schizoporaceae	Hyphodontia	Hyphodontia pallidula	Agaricomycetes	Recovered	Conv.	Recovered
FOTU_946	Fungi	Basidiomycota	Cystobasidiomycetes	unidentified	unidentified	unidentified	unidentified	Other	Recovered	Conv.	Recovered
FOTU_1478	Fungi	Ascomycota	Eurotiomycetes	Chaetothyriales	Cyphellophoraceae	Cyphellophora	unidentified	Eurotiomycetes	Recovered	Conv.	Recovered
FOTU_1570	Fungi	Basidiomycota	Cystobasidiomycetes	Erythrobasidiales	Erythrobasidiaceae	Erythrobasidium	unidentified	Other	Recovered	Conv.	Recovered
FOTU_306	Fungi	Ascomycota	Sordariomycetes	Hypocreales	Niessliaceae	Eucasphaeria	Eucasphaeria sp	Sordariomycetes	Recovered	Conv.	Recovered
FOTU_1563	Fungi	Chytridiomycota	Rhizophlyctidomycetes	Rhizophlyctidales	Rhizophlyctidaceae	Rhizophlyctis	Rhizophlyctis rosea	Other	Recovered	Conv.	Recovered
FOTU_1211	Fungi	unidentified	unidentified	unidentified	unidentified	unidentified	unidentified	unidentified	Recovered	Conv.	Recovered
FOTU_246	Fungi	Ascomycota	Sordariomycetes	Sordariales	unidentified	unidentified	unidentified	Sordariomycetes	Recovered	Conv.	Recovered
FOTU_279	Fungi	Ascomycota	Sordariomycetes	Hypocreales	unidentified	unidentified	unidentified	Sordariomycetes	Recovered	Conv.	Recovered
FOTU_863	Fungi	Monoblepharomycota	Sanchytriomycetes	Sanchytriales	Sanchytriaceae	unidentified	unidentified	Other	Recovered	Conv.	Recovered
FOTU_2335	Fungi	Basidiomycota	Ustilaginomycetes	Urocystidales	Glomosporiaceae	Thecaphora	unidentified	Other	Recovered	Conv.	Recovered
FOTU_1561	Fungi	Basidiomycota	Agaricomycetes	Cantharellales	Incertae_sedis	Sistotrema	Sistotrema sp	Agaricomycetes	Recovered	Conv.	Recovered
FOTU_4259	Fungi	Ascomycota	Dothideomycetes	Pleosporales	unidentified	unidentified	unidentified	Dothideomycetes	Recovered	Conv.	Recovered
FOTU_4459	Fungi	Basidiomycota	Agaricomycetes	Polyporales	Irpicaceae	Ceriporia	Ceriporia humilis	Agaricomycetes	Recovered	Conv.	Recovered
FOTU_134	Fungi	Basidiomycota	Tremellomycetes	Tremellales	Bulleribasidiaceae	Bulleribasidium	Bulleribasidium oberjochense	Tremellomycetes	Non-recovered or Indirect	Conv.	Non-recovered or Indirect
FOTU_643	Fungi	Basidiomycota	Exobasidiomycetes	Entylomatales	Incertae_sedis	Tilletiopsis	Tilletiopsis washingtonensis	Exobasidiomycetes	Non-recovered or Indirect	Conv.	Non-recovered or Indirect
FOTU_119	Fungi	Basidiomycota	Cystobasidiomycetes	Incertae_sedis	Symmetrosporaceae	Symmetrospora	unidentified	Other	Non-recovered or Indirect	Conv.	Non-recovered or Indirect
FOTU_94	Fungi	Basidiomycota	Microbotryomycetes	Sporidiobolales	Sporidiobolaceae	Sporobolomyces	Sporobolomyces patagonicus	Microbotryomycetes	Non-recovered or Indirect	Conv.	Non-recovered or Indirect
FOTU_222	Fungi	Basidiomycota	Tremellomycetes	Tremellales	Bulleribasidiaceae	Dioszegia	unidentified	Tremellomycetes	Non-recovered or Indirect	Conv.	Local Extinction
FOTU_278	Fungi	Ascomycota	Taphrinomycetes	Taphrinales	Taphrinaceae	Taphrina	Taphrina sp	Other	Non-recovered or Indirect	Conv.	Non-recovered or Indirect
FOTU_195	Fungi	Basidiomycota	Tremellomycetes	Tremellales	Bulleribasidiaceae	Dioszegia	Dioszegia changbaiensis	Tremellomycetes	Non-recovered or Indirect	Conv.	Non-recovered or Indirect
FOTU_89	Fungi	Basidiomycota	Agaricostilbomycetes	Agaricostilbales	Kondoaceae	Kondoa	Kondoa sp	Agaricostilbomycetes	Non-recovered or Indirect	Conv.	Non-recovered or Indirect
FOTU_486	Fungi	Basidiomycota	Tremellomycetes	Tremellales	Trimorphomycetaceae	Saitozyma	Saitozyma paraflava	Tremellomycetes	Non-recovered or Indirect	Conv.	Local Extinction
FOTU_5171	Fungi	Basidiomycota	Exobasidiomycetes	Entylomatales	Incertae_sedis	Tilletiopsis	Tilletiopsis washingtonensis	Exobasidiomycetes	Non-recovered or Indirect	Conv.	Non-recovered or Indirect
FOTU_2205	Fungi	Ascomycota	Dothideomycetes	Pleosporales	unidentified	unidentified	unidentified	Dothideomycetes	Non-recovered or Indirect	Conv.	Non-recovered or Indirect
FOTU_825	Fungi	Basidiomycota	Spiculogloeomycetes	Spiculogloeales	Spiculogloeaceae	Phyllozyma	Phyllozyma linderae	Other	Non-recovered or Indirect	Conv.	Non-recovered or Indirect
FOTU_536	Fungi	Ascomycota	Eurotiomycetes	Chaetothyriales	Trichomeriaceae	Knufia	unidentified	Eurotiomycetes	Non-recovered or Indirect	Conv.	Local Extinction
FOTU_2326	Fungi	Basidiomycota	Microbotryomycetes	unidentified	unidentified	unidentified	unidentified	Microbotryomycetes	Non-recovered or Indirect	Conv.	Non-recovered or Indirect
FOTU_6082	Fungi	Basidiomycota	Spiculogloeomycetes	Spiculogloeales	Spiculogloeaceae	Phyllozyma	unidentified	Other	Non-recovered or Indirect	Conv.	Non-recovered or Indirect
FOTU_1771	Fungi	Basidiomycota	Spiculogloeomycetes	GS27	unidentified	unidentified	unidentified	Other	Non-recovered or Indirect	Conv.	Non-recovered or Indirect
FOTU_1053	Fungi	Ascomycota	Lecanoromycetes	Pertusariales	Icmadophilaceae	Thamnolia	Thamnolia vermicularis subsp. subuliformis	Other	Non-recovered or Indirect	Conv.	Non-recovered or Indirect
FOTU_1014	Fungi	Basidiomycota	Agaricostilbomycetes	Agaricostilbales	Kondoaceae	Kondoa	unidentified	Agaricostilbomycetes	Non-recovered or Indirect	Conv.	Non-recovered or Indirect
FOTU_4045	Fungi	Ascomycota	Dothideomycetes	Pleosporales	unidentified	unidentified	unidentified	Dothideomycetes	Non-recovered or Indirect	Conv.	Local Extinction
FOTU_6	Fungi	Ascomycota	Dothideomycetes	Capnodiales	Mycosphaerellaceae	Mycosphaerella	Mycosphaerella tassiana	Dothideomycetes	Non-recovered or Indirect	Conv.	Non-recovered or Indirect
FOTU_13	Fungi	Basidiomycota	Tremellomycetes	Tremellales	Bulleribasidiaceae	Hannaella	Hannaella coprosmae	Tremellomycetes	Non-recovered or Indirect	Conv.	Non-recovered or Indirect
FOTU_35	Fungi	Basidiomycota	Tremellomycetes	Tremellales	Bulleribasidiaceae	Hannaella	Hannaella luteola	Tremellomycetes	Non-recovered or Indirect	Conv.	Non-recovered or Indirect
FOTU_52	Fungi	Basidiomycota	Tremellomycetes	Tremellales	Bulleribasidiaceae	Dioszegia	unidentified	Tremellomycetes	Non-recovered or Indirect	Conv.	Non-recovered or Indirect
FOTU_34	Fungi	Basidiomycota	Tremellomycetes	Tremellales	Bulleribasidiaceae	Hannaella	Hannaella oryzae	Tremellomycetes	Non-recovered or Indirect	Conv.	Non-recovered or Indirect
FOTU_1225	Fungi	Basidiomycota	Tremellomycetes	Tremellales	unidentified	unidentified	unidentified	Tremellomycetes	Non-recovered or Indirect	Conv.	Non-recovered or Indirect
FOTU_66	Fungi	Basidiomycota	Microbotryomycetes	Sporidiobolales	Sporidiobolaceae	Sporobolomyces	Sporobolomyces roseus	Microbotryomycetes	Non-recovered or Indirect	Conv.	Non-recovered or Indirect
FOTU_267	Fungi	Ascomycota	Eurotiomycetes	Chaetothyriales	Cyphellophoraceae	Cyphellophora	unidentified	Eurotiomycetes	Non-recovered or Indirect	Conv.	Non-recovered or Indirect
FOTU_154	Fungi	Ascomycota	Dothideomycetes	Pleosporales	Phaeosphaeriaceae	Leptospora	Leptospora sp	Dothideomycetes	Non-recovered or Indirect	Conv.	Non-recovered or Indirect
FOTU_824	Fungi	Ascomycota	Sordariomycetes	Xylariales	Amphisphaeriaceae	Seimatosporium	unidentified	Sordariomycetes	Non-recovered or Indirect	Conv.	Local Extinction
FOTU_642	Fungi	Basidiomycota	Exobasidiomycetes	Entylomatales	Entylomataceae	Entyloma	Entyloma polysporum	Exobasidiomycetes	Non-recovered or Indirect	Conv.	Non-recovered or Indirect
FOTU_282	Fungi	Ascomycota	Dothideomycetes	Capnodiales	Neodevriesiaceae	Neodevriesia	Neodevriesia poagena	Dothideomycetes	Non-recovered or Indirect	Conv.	Non-recovered or Indirect
FOTU_502	Fungi	unidentified	unidentified	unidentified	unidentified	unidentified	unidentified	unidentified	Non-recovered or Indirect	Conv.	Non-recovered or Indirect
FOTU_1271	Fungi	Ascomycota	Dothideomycetes	Pleosporales	Phaeosphaeriaceae	unidentified	unidentified	Dothideomycetes	Non-recovered or Indirect	Conv.	Non-recovered or Indirect
FOTU_798	Fungi	Basidiomycota	Exobasidiomycetes	Golubeviales	Golubeviaceae	Golubevia	Golubevia pallescens	Exobasidiomycetes	Non-recovered or Indirect	Conv.	Non-recovered or Indirect
FOTU_6420	Fungi	Ascomycota	Dothideomycetes	Pleosporales	Coniothyriaceae	Coniothyrium	Coniothyrium sp	Dothideomycetes	Non-recovered or Indirect	Conv.	Non-recovered or Indirect
FOTU_186	Fungi	Ascomycota	Dothideomycetes	Capnodiales	Mycosphaerellaceae	Zymoseptoria	Zymoseptoria verkleyi	Dothideomycetes	Non-recovered or Indirect	Conv.	Non-recovered or Indirect
FOTU_2945	Fungi	Basidiomycota	Tremellomycetes	Tremellales	Bulleribasidiaceae	Vishniacozyma	Vishniacozyma victoriae	Tremellomycetes	Non-recovered or Indirect	Conv.	Local Extinction
FOTU_6163	Fungi	Ascomycota	Dothideomycetes	Pleosporales	unidentified	unidentified	unidentified	Dothideomycetes	Non-recovered or Indirect	Conv.	Non-recovered or Indirect
FOTU_655	Fungi	Basidiomycota	Tremellomycetes	unidentified	unidentified	unidentified	unidentified	Tremellomycetes	Non-recovered or Indirect	Conv.	Non-recovered or Indirect
FOTU_767	Fungi	Basidiomycota	Tremellomycetes	Tremellales	Bulleribasidiaceae	Dioszegia	unidentified	Tremellomycetes	Non-recovered or Indirect	Conv.	Non-recovered or Indirect
FOTU_744	Fungi	Ascomycota	Sordariomycetes	Sordariales	unidentified	unidentified	unidentified	Sordariomycetes	Non-recovered or Indirect	Conv.	Non-recovered or Indirect
FOTU_6436	Fungi	Basidiomycota	Exobasidiomycetes	Entylomatales	Incertae_sedis	Tilletiopsis	unidentified	Exobasidiomycetes	Non-recovered or Indirect	Conv.	Non-recovered or Indirect
FOTU_293	Fungi	Basidiomycota	Tremellomycetes	Tremellales	Rhynchogastremataceae	Papiliotrema	unidentified	Tremellomycetes	Non-recovered or Indirect	Conv.	Non-recovered or Indirect
FOTU_963	Fungi	Ascomycota	Pezizomycetes	Pezizales	Tuberaceae	Tuber	Tuber melanosporum	Other	Non-recovered or Indirect	Conv.	Local Extinction
FOTU_5225	Fungi	Ascomycota	Dothideomycetes	Pleosporales	Coniothyriaceae	Coniothyrium	Coniothyrium sp	Dothideomycetes	Non-recovered or Indirect	Conv.	Non-recovered or Indirect
FOTU_158	Fungi	Basidiomycota	Tremellomycetes	Tremellales	Bulleribasidiaceae	Vishniacozyma	Vishniacozyma dimennae	Tremellomycetes	Non-recovered or Indirect	Conv.	Non-recovered or Indirect
FOTU_1867	Fungi	Ascomycota	Dothideomycetes	Pleosporales	Phaeosphaeriaceae	Neosetophoma	Neosetophoma samararum	Dothideomycetes	Non-recovered or Indirect	Conv.	Non-recovered or Indirect
FOTU_322	Fungi	Ascomycota	Dothideomycetes	Pleosporales	Torulaceae	Torula	unidentified	Dothideomycetes	Non-recovered or Indirect	Conv.	Non-recovered or Indirect
FOTU_326	Fungi	Ascomycota	Dothideomycetes	Capnodiales	Mycosphaerellaceae	unidentified	unidentified	Dothideomycetes	Non-recovered or Indirect	Conv.	Non-recovered or Indirect
FOTU_1220	Fungi	Ascomycota	Taphrinomycetes	Taphrinales	Taphrinaceae	Taphrina	Taphrina communis	Other	Non-recovered or Indirect	Conv.	Non-recovered or Indirect
FOTU_1388	Fungi	Ascomycota	Eurotiomycetes	Chaetothyriales	Cyphellophoraceae	Cyphellophora	unidentified	Eurotiomycetes	Non-recovered or Indirect	Conv.	Local Extinction
FOTU_971	Fungi	Ascomycota	Eurotiomycetes	Chaetothyriales	Trichomeriaceae	unidentified	unidentified	Eurotiomycetes	Non-recovered or Indirect	Conv.	Non-recovered or Indirect
FOTU_362	Fungi	Basidiomycota	Agaricomycetes	Polyporales	Ganodermataceae	Ganoderma	unidentified	Agaricomycetes	Non-recovered or Indirect	Conv.	Non-recovered or Indirect
FOTU_890	Fungi	Basidiomycota	Tremellomycetes	Tremellales	Bulleribasidiaceae	Hannaella	Hannaella sinensis	Tremellomycetes	Non-recovered or Indirect	Conv.	Local Extinction
FOTU_1086	Fungi	Ascomycota	Dothideomycetes	Pleosporales	Phaeosphaeriaceae	Phaeosphaeria	Phaeosphaeria sp	Dothideomycetes	Non-recovered or Indirect	Conv.	Non-recovered or Indirect
FOTU_1747	Fungi	Ascomycota	Leotiomycetes	Helotiales	Helotiaceae	Crocicreas	Crocicreas cyathoideum	Other	Non-recovered or Indirect	Conv.	Local Extinction
FOTU_462	Fungi	Ascomycota	Dothideomycetes	Capnodiales	Teratosphaeriaceae	Devriesia	Devriesia pseudoamericana	Dothideomycetes	Non-recovered or Indirect	Conv.	Non-recovered or Indirect
FOTU_1488	Fungi	Ascomycota	unidentified	unidentified	unidentified	unidentified	unidentified	unidentified	Non-recovered or Indirect	Conv.	Non-recovered or Indirect
FOTU_1186	Fungi	Ascomycota	Leotiomycetes	Helotiales	unidentified	unidentified	unidentified	Other	Non-recovered or Indirect	Conv.	Non-recovered or Indirect
FOTU_1165	Fungi	Ascomycota	Dothideomycetes	Pleosporales	Pleosporaceae	Curvularia	unidentified	Dothideomycetes	Non-recovered or Indirect	Conv.	Non-recovered or Indirect
FOTU_757	Fungi	Basidiomycota	Ustilaginomycetes	Ustilaginales	Ustilaginaceae	Pseudozyma	Pseudozyma pruni	Other	Non-recovered or Indirect	Conv.	Non-recovered or Indirect
FOTU_1464	Fungi	Basidiomycota	Cystobasidiomycetes	Incertae_sedis	Symmetrosporaceae	Symmetrospora	unidentified	Other	Non-recovered or Indirect	Conv.	Non-recovered or Indirect
FOTU_3417	Fungi	Ascomycota	Leotiomycetes	Helotiales	unidentified	unidentified	unidentified	Other	Non-recovered or Indirect	Conv.	Non-recovered or Indirect
FOTU_410	Fungi	Ascomycota	Eurotiomycetes	Chaetothyriales	Herpotrichiellaceae	unidentified	unidentified	Eurotiomycetes	Non-recovered or Indirect	Conv.	Non-recovered or Indirect
FOTU_522	Fungi	Ascomycota	Sordariomycetes	Xylariales	Microdochiaceae	Microdochium	Microdochium seminicola	Sordariomycetes	Non-recovered or Indirect	Conv.	Non-recovered or Indirect
FOTU_6187	Fungi	Ascomycota	Taphrinomycetes	Taphrinales	Protomycetaceae	Protomyces	Protomyces inouyei	Other	Non-recovered or Indirect	Conv.	Non-recovered or Indirect
FOTU_1463	Fungi	Ascomycota	Eurotiomycetes	Chaetothyriales	Trichomeriaceae	unidentified	unidentified	Eurotiomycetes	Non-recovered or Indirect	Conv.	Non-recovered or Indirect
FOTU_1317	Fungi	Basidiomycota	Agaricostilbomycetes	Agaricostilbales	Kondoaceae	Bensingtonia	Bensingtonia pseudonaganoensis	Agaricostilbomycetes	Non-recovered or Indirect	Conv.	Non-recovered or Indirect
FOTU_3340	Fungi	Ascomycota	Dothideomycetes	Pleosporales	unidentified	unidentified	unidentified	Dothideomycetes	Non-recovered or Indirect	Conv.	Non-recovered or Indirect
FOTU_1637	Fungi	Ascomycota	Eurotiomycetes	Chaetothyriales	Trichomeriaceae	unidentified	unidentified	Eurotiomycetes	Non-recovered or Indirect	Conv.	Non-recovered or Indirect
FOTU_6748	Fungi	Basidiomycota	Exobasidiomycetes	Entylomatales	Incertae_sedis	Tilletiopsis	Tilletiopsis washingtonensis	Exobasidiomycetes	Non-recovered or Indirect	Conv.	Non-recovered or Indirect
FOTU_1284	Fungi	Basidiomycota	Tremellomycetes	unidentified	unidentified	unidentified	unidentified	Tremellomycetes	Non-recovered or Indirect	Conv.	Non-recovered or Indirect
FOTU_1872	Fungi	Ascomycota	Dothideomycetes	Capnodiales	Mycosphaerellaceae	unidentified	unidentified	Dothideomycetes	Non-recovered or Indirect	Conv.	Non-recovered or Indirect
FOTU_409	Fungi	Ascomycota	Sordariomycetes	Chaetosphaeriales	Chaetosphaeriaceae	unidentified	unidentified	Sordariomycetes	Non-recovered or Indirect	Conv.	Non-recovered or Indirect
FOTU_1523	Fungi	Basidiomycota	Cystobasidiomycetes	Erythrobasidiales	Erythrobasidiaceae	Bannoa	unidentified	Other	Non-recovered or Indirect	Conv.	Non-recovered or Indirect
FOTU_589	Fungi	Basidiomycota	Agaricostilbomycetes	Agaricostilbales	Kondoaceae	Bensingtonia	Bensingtonia sp	Agaricostilbomycetes	Non-recovered or Indirect	Conv.	Local Extinction
FOTU_1947	Fungi	Basidiomycota	Ustilaginomycetes	Ustilaginales	Ustilaginaceae	unidentified	unidentified	Other	Non-recovered or Indirect	Conv.	Non-recovered or Indirect
FOTU_2490	Fungi	Basidiomycota	Agaricostilbomycetes	Agaricostilbales	Kondoaceae	Bensingtonia	Bensingtonia naganoensis	Agaricostilbomycetes	Non-recovered or Indirect	Conv.	Non-recovered or Indirect
FOTU_233	Fungi	Ascomycota	Eurotiomycetes	Eurotiales	Aspergillaceae	Penicillium	Penicillium decumbens	Eurotiomycetes	Non-recovered or Indirect	Conv.	Non-recovered or Indirect
FOTU_4518	Fungi	Ascomycota	Dothideomycetes	Pleosporales	unidentified	unidentified	unidentified	Dothideomycetes	Non-recovered or Indirect	Conv.	Non-recovered or Indirect
FOTU_5596	Fungi	Ascomycota	Sordariomycetes	Xylariales	Diatrypaceae	Peroneutypa	unidentified	Sordariomycetes	Non-recovered or Indirect	Conv.	Non-recovered or Indirect
FOTU_1939	Fungi	Ascomycota	Dothideomycetes	Pleosporales	unidentified	unidentified	unidentified	Dothideomycetes	Non-recovered or Indirect	Conv.	Non-recovered or Indirect
FOTU_2004	Fungi	Basidiomycota	Agaricostilbomycetes	Agaricostilbales	Kondoaceae	Bensingtonia	unidentified	Agaricostilbomycetes	Non-recovered or Indirect	Conv.	Non-recovered or Indirect
FOTU_1411	Fungi	Ascomycota	Dothideomycetes	Pleosporales	Bambusicolaceae	Bambusicola	unidentified	Dothideomycetes	Non-recovered or Indirect	Conv.	Non-recovered or Indirect
FOTU_1058	Fungi	Ascomycota	Taphrinomycetes	Taphrinales	Protomycetaceae	Protomyces	Protomyces inouyei	Other	Non-recovered or Indirect	Conv.	Non-recovered or Indirect
FOTU_157	Fungi	Ascomycota	Sordariomycetes	Sordariales	Chaetomiaceae	unidentified	unidentified	Sordariomycetes	Non-recovered or Indirect	Conv.	Non-recovered or Indirect
FOTU_3934	Fungi	Basidiomycota	GS27	GS27	unidentified	unidentified	unidentified	Other	Non-recovered or Indirect	Conv.	Non-recovered or Indirect
FOTU_699	Fungi	unidentified	unidentified	unidentified	unidentified	unidentified	unidentified	unidentified	Non-recovered or Indirect	Conv.	Non-recovered or Indirect
FOTU_1038	Fungi	Ascomycota	unidentified	unidentified	unidentified	unidentified	unidentified	unidentified	Non-recovered or Indirect	Conv.	Non-recovered or Indirect
FOTU_3552	Fungi	Ascomycota	Dothideomycetes	Capnodiales	Mycosphaerellaceae	Pseudocercospora	unidentified	Dothideomycetes	Non-recovered or Indirect	Conv.	Non-recovered or Indirect
